# Evolution and inhibition of the FIKK effector kinase family in *P. falciparum*

**DOI:** 10.1101/2024.02.22.581535

**Authors:** Hugo Belda, David Bradley, Evangelos Christodoulou, Stephanie D. Nofal, Malgorzata Broncel, David Jones, Heledd Davies, M. Teresa Bertran, Andrew G. Purkiss, Roksana W. Ogrodowicz, Dhira Joshi, Nicola O’Reilly, Louise Walport, Antoine Claessens, Andrew Powell, David House, Svend Kjaer, Christian R. Landry, Moritz Treeck

## Abstract

Among the ∼200 *Plasmodium* species that infect vertebrates, six infect humans. Of these, *P. falciparum* causes >95% of all ∼500,000 annual fatalities. Phylogenetically, *P. falciparum* belongs to the *Laverania* subgenus, a group of *Plasmodium* species that infect great apes. Common to *Laverania* species is the family of FIKK kinases. One million years ago, a single FIKK kinase conserved in all *Plasmodium* species gained an export element in the *Laverania* subgenus and expanded into the family of ∼20 atypical FIKK kinases, most of which are exported into the host cell. The *fikk* genes are conserved in syntenic loci across the *Laverania*, arguing for a rapid expansion controlling important functions in host cell remodelling and pathogenesis. We provide evidence that the FIKK paralogues evolved specific and mutually exclusive phosphorylation motif preferences, conserved across their *Laverania* orthologues, in a short evolutionary timeframe. Surprisingly, we find that FIKK13 has evolved exclusive tyrosine-phosphorylation preference, which was thought to be absent in *Plasmodium* species. Combining a crystal structure with AlphaFold2 predictions, we identify residues that determine kinase-specificity within the FIKK family in a fast-evolving flexible loop. Finally, we show that all expressed members of the FIKK kinase family can be chemically inhibited *in vitro* using a single compound. Such a pan-specific inhibitor of this kinase family important for virulence could reduce the ability of the parasite to gain escape-mutations and resistance.
