## Supplementary Table 1_FIKK orthologues in Laverania for "Evolution and inhibition of the FIKK effector kinase family in *P. falciparum*"

### Sheet: Supplementary Table 1
Supplementary Table 1. FIKK orthologues in Laverania
Presence of an orthologue in Laverania species was investigated using the JBrowse genome viewer of the PlasmoDB database (Aurrecoechea et al., 2009). 1 signifies that the orthologue is present in the species investigated, 0 signifies it is absent or it is a pseudogene. "No genome information" signifies that sequence was missing from the database probably due to degradation of telomeric regions. I…
Gene name	Product		P.falciparum	P. adleri	P. billcollinsi	P. blacklocki	P. gaboni	P. praefalciparum	P.reichenowi	Total Laverania
FIKK1	PF3D7_0102600		1	1	1	1	1	1	1	+
FIKK3	PF3D7_0301200		1	1	1	1	1	1	1	+
FIKK4.1	PF3D7_0424500		1	1	1	no genome information (end of chr4 sequence missing)	1	1	1	-1
FIKK4.2	PF3D7_0424700		1	1	1	no genome information (end of chr4 sequence missing)	1	1	1	-1
FIKK5	PF3D7_0500900		1	1	no genome information (beginning of chr5 missing)	1	1	0	1	-2
FIKK7.1	PF3D7_0726200		1	1	no genome information (end of chr7 missing)	1	1	1	1	-1
FIKK8	PF3D7_0805700		1	1	1	1	1	1	1	+
FIKK9.1	PF3D7_0902000		1	1	1	1	1	1	1	+
FIKK9.2	PF3D7_0902100		1	1	1	1	1	1	0	-1
FIKK9.3	PF3D7_0902200		1	1	1	1	1	1	1	+
FIKK9.4	PF3D7_0902300		1	1	1	1	1	1	1	+
FIKK9.5	PF3D7_0902400		1	1	1	0	1	1	0	-2
FIKK9.6	PF3D7_0902500		1	1	1	1	1	1	1	+
FIKK9.7	PF3D7_0902600		1	1	1	1	1	1	1	+
FIKK10.1	PF3D7_1016400		1	1	1	1	1	1	1	+
FIKK10.2	PF3D7_1039000		1	1	no genome information (end of chr10 missing)	no genome information (end of chr10 missing)	1	no genome information (end of chr10 missing)	1	-3
FIKK11	PF3D7_1149300		1	1	0	1	1	0	1	-2
FIKK12	PF3D7_1200800		1	1	1	1	1	1	1	+
FIKK13	PF3D7_1371700		1	1	1	no genome information (end of chr13 sequence missing)	1	1	1	-1
