## Supplementary Table 2. FIKK transcript levels during the P.falciparum asexual replication cycle for "Evolution and inhibition of the FIKK effector kinase family in *P. falciparum*"

### Sheet: Sheet1
Supplementary Table 2. FIKK transcript levels during P. falciparum asexual replication cycle
Data were obtained from Hoeijmakers et al. RNA-seq dataset available on PlasmoDB (www.Plasmodb.org). Transcipt levels are shown in TPM (Transcript Per kilobase Millions). These data were used for Figure 1a heatmap.
Gene name	Product	sense - 2-10 hours post-invasion - unique only	sense - 7-15 hours post-invasion - unique only	sense - 12-20 hours post-invasion - unique only	sense - 17-25 hours post-invasion - unique only	sense - 22-30 hours post-invasion - unique only	sense - 27-35 hours post-invasion - unique only	sense - 32-40 hours post-invasion - unique only	sense - 40-5 hours post-invasion - unique only
PF3D7_0102600	FIKK1	5.76	9.04	32.05	65.08	21.37	12.49	4.39	3.13
PF3D7_0301200	FIKK3	95.59	88.21	17.81	2.48	0.91	0.73	4.41	89.91
PF3D7_0424500	FIKK4.1	143.07	135.85	70.76	27.48	13.6	6.71	2.56	118.65
PF3D7_0424700	FIKK4.2	371.01	763.33	814.8	336.66	73.12	23.59	6.79	52.06
PF3D7_0500900	FIKK5	2.09	0.71	0.41	0.84	1.14	1	6.85	16.22
PF3D7_0726200	FIKK7.1	7.15	81.22	195.99	243.16	99.12	24.96	6.43	2.09
PF3D7_0805700	FIKK8	2.07	0.59	0.41	0.63	3.23	13.6	54.67	13.19
PF3D7_0902000	FIKK9.1	36.04	37.9	16.38	34.41	50.92	28.04	5.21	12.07
PF3D7_0902100	FIKK9.2	8.67	1.94	0.65	0.58	2.31	3.27	9.89	76.7
PF3D7_0902200	FIKK9.3	77.83	96.35	93.17	163.06	99.15	48.06	24.45	26.75
PF3D7_0902300	FIKK9.4	182.39	204.62	69.54	19.05	8.56	2.04	1.48	132.29
PF3D7_0902400	FIKK9.5	10.19	6.07	1.52	5.05	19.53	25.85	18.88	8.63
PF3D7_0902500	FIKK9.6	420.36	313.35	79.76	23.2	10.67	4.07	2.62	445.13
PF3D7_0902600	FIKK9.7	19.02	48.25	50.15	49.01	45.93	23.13	9.95	2.37
PF3D7_1016400	FIKK10.1	124.71	167.02	170.25	323.96	282.01	204.39	71.13	34.39
PF3D7_1039000	FIKK10.2	124.14	275.03	263.71	448.34	285	46.19	6.6	24.33
PF3D7_1149300	FIKK11	32.86	20.33	6.41	10.89	17.22	8.3	3.3	72.4
PF3D7_1200800	FIKK12	98.83	102.28	48	45.85	35.5	26.54	12	82.8
PF3D7_1371700	FIKK13	8.13	2.16	0.83	26.46	46.98	35.45	13.84	61.47
