## Supplementary Table 3. STOP codon in fikk genes in 2085 field isolate genomes for "Evolution and inhibition of the FIKK effector kinase family in *P. falciparum*"

### Sheet: StopCodon_Pf3K
Supplementary Table 3. STOP codon in fikk genes in 2085 field isolate genomes
		Number of genomes with an internal stop codon within each FIKK gene																				Number of genomes with an internal stop codon within each FIKK gene
		Grouped by FIKK gene																				Each stop codon shown individually
																																							Grouped by continent
		Number of genomes analysed per country															Grouped by continent							Number of genomes analysed per country															AFR	SEA
		DRC	Gambia	Ghana	Malawi	Mali	Nigeria	Senegal	Thailand	Cambodia	Bangladesh	Vietnam	Myanmar	Laos	TOTAL		AFR	SEA						DRC	Gambia	Ghana	Malawi	Mali	Nigeria	Senegal	Thailand	Cambodia	Bangladesh	Vietnam	Myanmar	Laos	TOTAL
		64	155	522	357	47	4	48	133	492	33	93	54	83	2085		1197	888						64	155	522	357	47	4	48	133	492	33	93	54	83	2085		1197	888
	NumberOfUniqueStopCodonMutations																						StopCodon
FIKK1	None	0	0	0	0	0	0	0	0	0	0	0	0	0	0		0	0				FIKK1	None	0	0	0	0	0	0	0	0	0	0	0	0	0	0		0	0
FIKK3	None	0	0	0	0	0	0	0	0	0	0	0	0	0	0		0	0				FIKK3	None	0	0	0	0	0	0	0	0	0	0	0	0	0	0		0	0
FIKK4.1	1	3	0	0	6	0	0	0	0	0	0	0	0	0	9		9	0				FIKK4.1	L383*	3	0	0	6	0	0	0	0	0	0	0	0	0	9		9	0
FIKK4.2	None	0	0	0	0	0	0	0	0	0	0	0	0	0	0		0	0				FIKK4.2	None	0	0	0	0	0	0	0	0	0	0	0	0	0	0		0	0
FIKK5	1	0	0	0	0	0	0	0	0	1	0	0	0	0	1		0	1				FIKK5	E595*	0	0	0	0	0	0	0	0	1	0	0	0	0	1		0	1
FIKK7.1	6	1	0	1	2	0	0	0	1	13	0	0	0	0	18		4	14				FIKK7.1	W8*	1	0	0	0	0	0	0	0	0	0	0	0	0	1		1	0
FIKK7.2	6	27	76	252	159	26	2	16	68	356	17	57	34	60	1150		558	592				FIKK7.1	Y31*	0	0	0	2	0	0	0	0	0	0	0	0	0	2		2	0
FIKK8	1	0	0	0	1	0	0	0	0	0	0	0	0	0	1		1	0				FIKK7.1	Q51*	0	0	0	0	0	0	0	0	4	0	0	0	0	4		0	4
FIKK9.1	None	0	0	0	0	0	0	0	0	0	0	0	0	0	0		0	0				FIKK7.1	Q397*	0	0	1	0	0	0	0	0	0	0	0	0	0	1		1	0
FIKK9.2	6	0	8	4	1	0	0	0	19	52	2	10	1	0	97		13	84				FIKK7.1	Q485*	0	0	0	0	0	0	0	0	9	0	0	0	0	9		0	9
FIKK9.3	None	0	0	0	0	0	0	0	0	0	0	0	0	0	0		0	0				FIKK7.1	R637*	0	0	0	0	0	0	0	1	0	0	0	0	0	1		0	1
FIKK9.5	3	1	0	1	0	0	0	0	0	0	1	0	0	0	3		2	1				FIKK7.2	R23*	0	0	0	2	0	0	0	0	0	0	0	0	0	2		2	0
FIKK9.6	None	0	0	0	0	0	0	0	0	0	0	0	0	0	0		0	0				FIKK7.2	C178*	0	0	0	0	0	0	0	0	1	0	0	0	2	3		0	3
FIKK9.7	None	0	0	0	0	0	0	0	0	0	0	0	0	0	0		0	0				FIKK7.2	W213*	0	1	0	0	0	0	0	0	0	0	0	0	0	1		1	0
FIKK10.1	None	0	0	0	0	0	0	0	0	0	0	0	0	0	0		0	0				FIKK7.2	Q216*	0	1	0	1	0	0	0	0	0	0	0	0	0	2		2	0
FIKK10.2	None	0	0	0	0	0	0	0	0	0	0	0	0	0	0		0	0				FIKK7.2	Q317*	0	0	0	0	0	0	0	1	52	0	2	1	8	64		0	64	Note that there are 52 Cambodia samples with a SC in fikk7.2, and 52 with a SC in fikk9.2, but there is no overlap between two sets of genomes! Mutually exclusive. Statistically improbably to be just a coincidence
FIKK11	None	0	0	0	0	0	0	0	0	0	0	0	0	0	0		0	0				FIKK7.2	W413*	27	74	252	156	26	2	16	67	303	17	55	33	50	1078		553	525	Same Stop Codon as in 3D7
FIKK12	None	0	0	0	0	0	0	0	0	0	0	0	0	0	0		0	0				FIKK8	E402*	0	0	0	1	0	0	0	0	0	0	0	0	0	1		1	0
FIKK13	1	0	0	1	0	0	0	0	0	0	0	0	0	0	1		1	0				FIKK9.1	None	0	0	0	0	0	0	0	0	0	0	0	0	0	0		0	0
FIKK14	11	2	7	17	25	2	0	1	1	0	2	0	0	0	57		54	3				FIKK9.2	G390*	0	0	1	0	0	0	0	19	52	2	10	1	0	85		1	84
																						FIKK9.2	E353*	0	3	0	0	0	0	0	0	0	0	0	0	0	3		3	0
																						FIKK9.2	E323*	0	2	1	0	0	0	0	0	0	0	0	0	0	3		3	0
																						FIKK9.2	S306*	0	2	0	0	0	0	0	0	0	0	0	0	0	2		2	0
																						FIKK9.2	Y288*	0	1	2	0	0	0	0	0	0	0	0	0	0	3		3	0
																						FIKK9.2	S38*	0	0	0	1	0	0	0	0	0	0	0	0	0	1		1	0
																						FIKK9.3	None	0	0	0	0	0	0	0	0	0	0	0	0	0	0		0	0
																						FIKK9.5	R447*	0	0	1	0	0	0	0	0	0	0	0	0	0	1		1	0
																						FIKK9.5	K191*	1	0	0	0	0	0	0	0	0	0	0	0	0	1		1	0
																						FIKK9.5	K57*	0	0	0	0	0	0	0	0	0	1	0	0	0	1		0	1
																						FIKK9.6	None	0	0	0	0	0	0	0	0	0	0	0	0	0	0		0	0
																						FIKK9.7	None	0	0	0	0	0	0	0	0	0	0	0	0	0	0		0	0
																						FIKK10.1	None	0	0	0	0	0	0	0	0	0	0	0	0	0	0		0	0
																						FIKK10.2	None	0	0	0	0	0	0	0	0	0	0	0	0	0	0		0	0
																						FIKK11	None	0	0	0	0	0	0	0	0	0	0	0	0	0	0		0	0
																						FIKK12	None	0	0	0	0	0	0	0	0	0	0	0	0	0	0		0	0
																						FIKK13	S41*	0	0	1	0	0	0	0	0	0	0	0	0	0	1		1	0
																						FIKK14	E14*	0	0	1	0	0	0	0	0	0	0	0	0	0	1		1	0
																						FIKK14	K25*	1	0	0	19	0	0	0	0	0	2	0	0	0	22		20	2
																						FIKK14	S92*	0	5	15	4	1	0	1	0	0	0	0	0	0	26		26	0
																						FIKK14	E100*	0	1	1	0	0	0	0	0	0	0	0	0	0	2		2	0
																						FIKK14	S172*	1	0	0	0	0	0	0	0	0	0	0	0	0	1		1	0
																						FIKK14	E184*	0	0	0	1	0	0	0	0	0	0	0	0	0	1		1	0
																						FIKK14	L250*	0	0	0	0	1	0	0	0	0	0	0	0	0	1		1	0
																						FIKK14	E295*	0	1	0	0	0	0	0	0	0	0	0	0	0	1		1	0
																						FIKK14	G334*	0	0	0	1	0	0	0	0	0	0	0	0	0	1		1	0
																						FIKK14	E500*	0	0	0	0	0	0	0	1	0	0	0	0	0	1		0	1
																						FIKK14	W552*	0	0	0	0	0	0	0	0	0	0	0	0	0	0		0	0
