## Supplementary Table 4. fikk genes deletions in 2085 field isolate genomes for "Evolution and inhibition of the FIKK effector kinase family in *P. falciparum*"

### Sheet: Sheet1
Supplementary Table 4. fikk genes deletions in 2085 field isolate genomes
	Number of genomes with a complete deletion of a FIKK gene
															AFR	SEA
Country	DRC	Gambia	Ghana	Malawi	Mali	Nigeria	Senegal	Thailand	Cambodia	Bangladesh	Vietnam	Myanmar	Laos	TOTAL			Sample with Microarray Data	Confirmed by Microarray (no expression)	Percentage of confirmed samples (i.e. Samples for which the deleted FIKK is not expressed)
	64	155	522	357	47	4	48	133	492	33	93	54	83	2085	1197	888
FIKK1	0	0	0	0	0	0	0	0	0	0	0	0	0	0	0	0
FIKK3	0	1	0	1	0	0	0	0	2	0	0	0	0	4	2	2	2	2
FIKK4.1	0	0	0	0	0	0	0	0	0	0	0	0	0	0	0	0
FIKK4.2	0	0	0	0	0	0	0	0	0	0	0	0	0	0	0	0
FIKK5	0	0	2	0	0	0	0	0	3	0	0	0	0	5	2	3	0	0
FIKK7.1	0	0	0	0	0	0	0	0	0	0	0	0	0	0	0	0
FIKK7.2	0	0	0	0	0	0	0	0	0	0	0	0	0	0	0	0
FIKK8	0	0	0	0	0	0	0	0	0	0	0	0	0	0	0	0
FIKK9.1	0	0	0	0	0	0	0	0	9	0	0	0	1	10	0	10	8	7
FIKK9.2	0	0	0	0	0	0	0	0	2	0	0	0	1	3	0	3	2	2
FIKK9.3	0	0	0	0	0	0	0	0	1	0	0	0	0	1	0	1	1	1
FIKK9.4	0	0	0	0	0	0	0	0	1	0	0	0	0	1	0	1	1	1
FIKK9.5	0	0	0	0	0	0	0	0	0	0	0	0	0	0	0	0
FIKK9.6	0	0	0	0	0	0	0	0	0	0	0	0	0	0	0	0
FIKK9.7	0	0	0	0	0	0	0	0	0	0	0	0	0	0	0	0
FIKK8	0	0	0	0	0	0	0	0	0	0	0	0	0	0	0	0
FIKK10.1	0	0	0	0	0	0	0	0	0	0	0	0	0	0	0	0
FIKK10.2	0	0	0	0	0	0	0	0	0	0	0	0	1	1	0	1	1	1
FIKK11	0	1	0	2	0	0	0	5	0	0	1	0	3	12	3	9	8	8
FIKK12	0	0	0	0	0	0	0	0	0	0	0	0	0	0	0	0
FIKK13	0	0	1	0	0	0	0	0	0	0	0	0	0	1	1	0
FIKK14	9	21	58	31	5	0	13	21	49	6	14	2	15	235	137	107	87	81
TOTAL	9	23	61	34	5	0	13	26	67	6	15	2	21	273	145	137	110	103	93.6364
