## Supplementary Table 5. Transcription evidence for PfFIKK kinases in Gametocytes and mosquito stages according to Malaria Cell Atlas data for "Evolution and inhibition of the FIKK effector kinase family in *P. falciparum*"

### Sheet: Sheet1
Supplementary Table 5. Transcription evidence for PfFIKK kinases in Gametocytes and mosquito stages according to Malaria Cell Atlas data
Data were obtained from Malaria Cell Atlas (Howick et al. 2019). + means transcript evidence for the gene was found. 0 means no transcript evidence could be found.
Gene name	Product	Gametocytes	Ookinete	Sporozoites
PF3D7_0102600	FIKK1	+	+	+
PF3D7_0301200	FIKK3	0	0	0
PF3D7_0424500	FIKK4.1	+	0	+
PF3D7_0424700	FIKK4.2	0	0	0
PF3D7_0500900	FIKK5	0	0	0
PF3D7_0726200	FIKK7.1	+	+	0
PF3D7_0805700	FIKK8	+	0	+
PF3D7_0902000	FIKK9.1	0	0	0
PF3D7_0902100	FIKK9.2	0	0	0
PF3D7_0902200	FIKK9.3	+	+	0
PF3D7_0902300	FIKK9.4	+	0	0
PF3D7_0902400	FIKK9.5	+	0	0
PF3D7_0902500	FIKK9.6	no data	no data	no data
PF3D7_0902600	FIKK9.7	+	0	+
PF3D7_1016400	FIKK10.1	+	0	0
PF3D7_1039000	FIKK10.2	+	0	0
PF3D7_1149300	FIKK11	0	0	0
PF3D7_1200800	FIKK12	+	0	0
PF3D7_1371700	FIKK13	+	0	0
