## Supplementary Table 6. Table of proteins in the vicinity of FIKK4.1 and/or FIKK4.2 identified by TurboID-based proximity labelling for "Evolution and inhibition of the FIKK effector kinase family in *P. falciparum*"

### Sheet: TurboID_peptide_phospho
Supplementary Table 6. Table of proteins in the vicinity of FIKK4.1 and/or FIKK4.2 identified by TurboID-based proximity labelling
Legend: List of human and parasite proteins in proximity to FIKK4.1, FIKK4.2, or both kinases. ‘Downregulated’ refers to proteins that are significantly less phosphorylated after FIKK4.1 KO or FIKK4.2 KO (or both), as described in Davies et al., 2020. ‘mss’ matrix similarity score refers to the strength of the match between the regulated phosphosite and the corresponding PWM (for FIKK 4.1 and FIK…
Kinase	Interactors	Downregulated	mss
FIKK 4.1	P23588	FIKK 4.1	0.618
FIKK 4.1	Q13404	N	0.075
FIKK 4.1	P35611	Both	0.325
FIKK 4.1	P69905	N	0.075
FIKK 4.1	P35612	N	0.075
FIKK 4.1	PF3D7_0424600	FIKK 4.1	0.356
FIKK 4.1	Q9Y6M5	N	0.075
FIKK 4.1	PF3D7_0702500	FIKK 4.2	0.075
FIKK 4.1	PF3D7_0731600	N	0.075
FIKK 4.1	P37840	N	0.075
FIKK 4.1	PF3D7_0936800	N	0.075
FIKK 4.1	P27105	N	0.075
FIKK 4.1	Q00013	FIKK 4.1	0.344
FIKK 4.1	PF3D7_1477500	N	0.075
FIKK 4.1	PF3D7_0705500	N	0.075
FIKK 4.1	P11171	Both	0.382
FIKK 4.1	PF3D7_0424500	FIKK 4.1	0.231
FIKK 4.1	P42356	N	0.075
FIKK 4.1	PF3D7_1410400	N	0.075
FIKK 4.1	P48729	N	0.075
FIKK 4.1	Q8ND76	N	0.075
FIKK 4.1	Q8N7R7	N	0.075
FIKK 4.1	PF3D7_0730900	FIKK 4.1	0.404
FIKK 4.1	PF3D7_1120400	N	0.075
FIKK 4.1	PF3D7_1372400	N	0.075
FIKK 4.1	PF3D7_1253400	N	0.075
FIKK 4.1	PF3D7_1479000	N	0.075
FIKK 4.1	O00186	N	0.075
FIKK 4.1	PF3D7_1446200	N	0.075
FIKK 4.1	PF3D7_0831700	FIKK 4.1	0.505
FIKK 4.1	Q15819	N	0.075
FIKK 4.1	PF3D7_0202000	Both	0.341
FIKK 4.1	PF3D7_0302500	FIKK 4.1	0.376
FIKK 4.1	PF3D7_0401800	N	0.075
FIKK 4.1	Q7Z401	N	0.075
FIKK 4.1	PF3D7_0730800.2-p1	N	0.075
FIKK 4.1	PF3D7_0730800	N	0.075
FIKK 4.1	PF3D7_0102200	N	0.075
FIKK 4.1	PF3D7_1431300	N	0.075
FIKK 4.1	PF3D7_0500800	FIKK 4.1	0.092
FIKK 4.1	Q08495	FIKK 4.1	0.469
FIKK 4.1	PF3D7_1478600	FIKK 4.1	0.193
FIKK 4.1	PF3D7_1477000	N	0.075
FIKK 4.1	PF3D7_0532400	FIKK 4.2	0.075
FIKK 4.1	Q9NP59	N	0.075
FIKK 4.1	PF3D7_0107500	N	0.075
FIKK 4.1	Q14254	N	0.075
FIKK 4.1	PF3D7_0113000	N	0.075
FIKK 4.1	Q9NYG2	N	0.075
FIKK 4.1	PF3D7_1371500	FIKK 4.1	0.075
FIKK 4.1	P02549	FIKK 4.2	0.075
FIKK 4.1	PF3D7_1201100	N	0.075
FIKK 4.1	Q8NHG7	N	0.075
FIKK 4.1	PF3D7_0202400	N	0.075
FIKK 4.1	Q96RT1	N	0.075
FIKK 4.1	P28289	N	0.075
FIKK 4.1	PF3D7_0201500	N	0.075
FIKK 4.1	Q8NBI5	N	0.075
FIKK 4.1	PF3D7_1202600	N	0.075
FIKK 4.1	PF3D7_0532300	N	0.075
FIKK 4.1	PF3D7_1401200	FIKK 4.1	0.505
FIKK 4.1	Q8N370	N	0.075
FIKK 4.1	Q9H425	N	0.075
FIKK 4.1	PF3D7_0110600	N	0.075
FIKK 4.1	PF3D7_1347200	N	0.075
FIKK 4.1	PF3D7_1200800	N	0.075
FIKK 4.1	PF3D7_0935900	N	0.075
FIKK 4.1	PF3D7_1476300	N	0.075
FIKK 4.1	P11277	N	0.075
FIKK 4.1	PF3D7_0304200	N	0.075
FIKK 4.1	PF3D7_0201600	N	0.075
FIKK 4.1	PF3D7_0824400	N	0.075
FIKK 4.1	P63092	N	0.075
FIKK 4.1	Q5JWF2	N	0.075
FIKK 4.1	P38405	N	0.075
FIKK 4.1	PF3D7_1228600	N	0.075
FIKK 4.1	O94822	N	0.075
FIKK 4.1	O15498	N	0.075
FIKK 4.1	PF3D7_0917900	N	0.075
FIKK 4.1	PF3D7_0905400	N	0.075
FIKK 4.1	PF3D7_0402100	N	0.075
FIKK 4.1	PF3D7_0201900	FIKK 4.1	0.158
FIKK 4.1	PF3D7_0424900	N	0.075
FIKK 4.1	PF3D7_0731100	FIKK 4.1	0.347
FIKK 4.1	PF3D7_0113200	FIKK 4.1	0.535
FIKK 4.1	PF3D7_0202100	N	0.075
FIKK 4.1	PF3D7_1033200	FIKK 4.1	0.494
FIKK 4.1	O95373	N	0.075
FIKK 4.1	Q13177	N	0.075
FIKK 4.1	PF3D7_1016300	N	0.075
FIKK 4.1	PF3D7_1016400	N	0.075
FIKK 4.1	PF3D7_1301400	N	0.075
FIKK 4.1	P02730	N	0.075
FIKK 4.1	P16157	N	0.075
FIKK 4.1	Q12846	N	0.075
FIKK 4.1	O60749	N	0.075
FIKK 4.1	PF3D7_0916400	N	0.075
FIKK 4.1	PF3D7_1016700	FIKK 4.1	0.364
FIKK 4.1	PF3D7_0501000	N	0.075
FIKK 4.1	PF3D7_0402400	N	0.075
FIKK 4.1	PF3D7_0607000	N	0.075
FIKK 4.1	PF3D7_1039000	N	0.075
FIKK 4.1	PF3D7_0901800	N	0.075
FIKK 4.1	O00161	N	0.075
FIKK 4.1	PF3D7_0830500	N	0.075
FIKK 4.1	Q9H4G4	N	0.075
FIKK 4.1	PF3D7_1371900	N	0.075
FIKK 4.1	PF3D7_0524000	N	0.075
FIKK 4.1	P11142	N	0.075
FIKK 4.1	P54652	N	0.075
FIKK 4.1	Q86VP3	N	0.075
FIKK 4.1	PF3D7_0306800	N	0.075
FIKK 4.1	O15440	N	0.075
FIKK 4.1	PF3D7_0704300	N	0.075
FIKK 4.1	PF3D7_0801000	FIKK 4.1	0.409
FIKK 4.1	Q96N20	N	0.075
FIKK 4.1	Q92508	N	0.075
FIKK 4.1	Q13442	FIKK 4.1	0.408
FIKK 4.1	Q9Y4G8	N	0.075
FIKK 4.1	PF3D7_0220100	N	0.075
FIKK 4.1	PF3D7_1334500	N	0.075
FIKK 4.1	PF3D7_0510500	N	0.075
FIKK 4.1	PF3D7_0302200	FIKK 4.1	0.376
FIKK 4.1	PF3D7_1200700	FIKK 4.1	0.075
FIKK 4.1	Q9Y4D1	N	0.075
FIKK 4.1	Q68DL7	N	0.075
FIKK 4.1	Q9ULH1	N	0.075
FIKK 4.1	Q4KMP7	N	0.075
FIKK 4.1	Q8NE71	N	0.075
FIKK 4.1	PF3D7_1115800	N	0.075
FIKK 4.1	PF3D7_1223100	N	0.075
FIKK 4.1	PF3D7_1149600	FIKK 4.1	0.38
FIKK 4.1	Q9H4M9	N	0.075
FIKK 4.1	Q96KG9	N	0.075
FIKK 4.1	PF3D7_1108600	N	0.075
FIKK 4.1	Q99808	N	0.075
FIKK 4.1	PF3D7_0312500	N	0.075
FIKK 4.1	PF3D7_0831000	N	0.075
FIKK 4.1	PF3D7_1025900	N	0.075
FIKK 4.1	PF3D7_0826700	N	0.075
FIKK 4.1	PF3D7_0113700	N	0.075
FIKK 4.1	PF3D7_0706000	N	0.075
FIKK 4.1	P31948	N	0.075
FIKK 4.1	P63096	N	0.075
FIKK 4.1	P19087	N	0.075
FIKK 4.1	P09471	N	0.075
FIKK 4.1	P08754	N	0.075
FIKK 4.1	A8MTJ3	N	0.075
FIKK 4.1	P04899	N	0.075
FIKK 4.1	P11488	N	0.075
FIKK 4.1	PF3D7_1464500	N	0.075
FIKK 4.1	PF3D7_1222300	N	0.075
FIKK 4.1	PF3D7_1301700	N	0.075
FIKK 4.1	O75387	N	0.075
FIKK 4.1	PF3D7_1149400	N	0.075
FIKK 4.1	PF3D7_1149100.2-p1	N	0.075
FIKK 4.1	PF3D7_1149100	N	0.075
FIKK 4.1	PF3D7_1420400	N	0.075
FIKK 4.1	Q8N4S9	N	0.075
FIKK 4.1	PF3D7_0614300	N	0.075
FIKK 4.1	Q9ULV4	N	0.075
FIKK 4.1	P37802	N	0.075
FIKK 4.1	PF3D7_0222300	N	0.075
FIKK 4.1	PF3D7_1101500	N	0.075
FIKK 4.1	PF3D7_1039900	N	0.075
FIKK 4.1	PF3D7_0701400	N	0.075
FIKK 4.1	PF3D7_0631600	N	0.075
FIKK 4.1	PF3D7_0601000	N	0.075
FIKK 4.1	PF3D7_0324300	N	0.075
FIKK 4.1	PF3D7_0101100	N	0.075
FIKK 4.1	PF3D7_1149000	FIKK 4.2	0.075
FIKK 4.1	Q13423	N	0.075
FIKK 4.1	PF3D7_0305500	N	0.075
FIKK 4.1	PF3D7_0936300	N	0.075
FIKK 4.1	Q5T2T1	N	0.075
FIKK 4.1	PF3D7_0220600	N	0.075
FIKK 4.1	PF3D7_0929400	N	0.075
FIKK 4.1	PF3D7_1001000	FIKK 4.1	0.15
FIKK 4.1	PF3D7_0511500	N	0.075
FIKK 4.1	PF3D7_0914700	N	0.075
FIKK 4.1	Q04656	N	0.075
FIKK 4.1	PF3D7_0501200	FIKK 4.1	0.523
FIKK 4.1	PF3D7_0601200	N	0.075
FIKK 4.1	PF3D7_1223400	N	0.075
FIKK 4.1	PF3D7_0301600	N	0.075
FIKK 4.1	P78318	N	0.075
FIKK 4.1	P11166	N	0.075
FIKK 4.1	PF3D7_1436300	N	0.075
FIKK 4.1	P51811	N	0.075
FIKK 4.1	PF3D7_0702400	N	0.075
FIKK 4.1	PF3D7_1245800	N	0.075
FIKK 4.1	PF3D7_0201800	N	0.075
FIKK 4.1	Q01082	N	0.075
FIKK 4.1	O15020	N	0.075
FIKK 4.1	Q9H254	N	0.075
FIKK 4.1	Q9Y570	N	0.075
FIKK 4.1	PF3D7_0801800	N	0.075
FIKK 4.1	Q9Y624	N	0.075
FIKK 4.1	PF3D7_0114500	N	0.075
FIKK 4.1	O15523	N	0.075
FIKK 4.1	PF3D7_0902000	N	0.075
FIKK 4.1	P35240	N	0.075
FIKK 4.1	PF3D7_1419400	N	0.075
FIKK 4.1	PF3D7_0112200	FIKK 4.1	0.075
FIKK 4.1	PF3D7_0831600	FIKK 4.1	0.075
FIKK 4.1	PF3D7_1102500	FIKK 4.1	0.42
FIKK 4.1	PF3D7_1107300	N	0.075
FIKK 4.1	PF3D7_0101300	N	0.075
FIKK 4.1	PF3D7_0700800	N	0.075
FIKK 4.1	Q7RTP6	N	0.075
FIKK 4.1	Q9C0B5	N	0.075
FIKK 4.1	O43491	N	0.075
FIKK 4.1	P16070	N	0.075
FIKK 4.1	PF3D7_1447900	N	0.075
FIKK 4.1	P16452	FIKK 4.2	0.075
FIKK 4.1	PF3D7_0402000	N	0.075
FIKK 4.1	P09105	N	0.075
FIKK 4.1	PF3D7_1353300	N	0.075
FIKK 4.1	Q16143	N	0.075
FIKK 4.1	PF3D7_0804500	N	0.075
FIKK 4.1	Q16570	N	0.075
FIKK 4.1	P23634	N	0.075
FIKK 4.1	P78310	N	0.075
FIKK 4.1	Q9Y5K6	N	0.075
FIKK 4.1	Q9Y2J2	FIKK 4.2	0.075
FIKK 4.1	P48426	N	0.075
FIKK 4.1	P78356	N	0.075
FIKK 4.1	PF3D7_1322200	N	0.075
FIKK 4.1	P00918	N	0.075
FIKK 4.1	P68871	N	0.075
FIKK 4.1	P29972	N	0.075
FIKK 4.1	Q96PL5	N	0.075
FIKK 4.1	Q15836	N	0.075
FIKK 4.1	P63027	N	0.075
FIKK 4.1	P23763	N	0.075
FIKK 4.1	PF3D7_1324700	N	0.075
FIKK 4.1	Q00688	N	0.075
FIKK 4.1	PF3D7_1201000	N	0.075
FIKK 4.1	PF3D7_0220800	N	0.075
FIKK 4.1	P02042	N	0.075
FIKK 4.1	PF3D7_1421100	N	0.075
FIKK 4.1	Q15223	N	0.075
FIKK 4.1	PF3D7_1001600	N	0.075
FIKK 4.1	P00915	N	0.075
FIKK 4.2	P00568	N	0.075
FIKK 4.2	P00915	N	0.075
FIKK 4.2	P00918	N	0.075
FIKK 4.2	P02549	FIKK 4.2	0.442
FIKK 4.2	P06703	N	0.075
FIKK 4.2	P11142	N	0.075
FIKK 4.2	P54652	N	0.075
FIKK 4.2	P0DMV9	N	0.075
FIKK 4.2	P0DMV8	N	0.075
FIKK 4.2	P34931	N	0.075
FIKK 4.2	P17066	N	0.075
FIKK 4.2	P11171	Both	0.382
FIKK 4.2	Q9Y2J2	FIKK 4.2	0.155
FIKK 4.2	P11277	N	0.075
FIKK 4.2	P16157	N	0.075
FIKK 4.2	P17987	N	0.075
FIKK 4.2	P21980	N	0.075
FIKK 4.2	P22061	N	0.075
FIKK 4.2	P23588	FIKK 4.1	0.075
FIKK 4.2	P25786	N	0.075
FIKK 4.2	P28289	N	0.075
FIKK 4.2	P30043	N	0.075
FIKK 4.2	P31948	N	0.075
FIKK 4.2	P35240	N	0.075
FIKK 4.2	P35611	Both	0.325
FIKK 4.2	P35612	N	0.075
FIKK 4.2	P37802	N	0.075
FIKK 4.2	P37840	N	0.075
FIKK 4.2	Q16143	N	0.075
FIKK 4.2	P48426	N	0.075
FIKK 4.2	P78356	N	0.075
FIKK 4.2	P48643	N	0.075
FIKK 4.2	P48729	N	0.075
FIKK 4.2	P50402	N	0.075
FIKK 4.2	P50990	N	0.075
FIKK 4.2	P52597	N	0.075
FIKK 4.2	P68871	N	0.075
FIKK 4.2	P02042	N	0.075
FIKK 4.2	P69905	N	0.075
FIKK 4.2	P78318	N	0.075
FIKK 4.2	PF3D7_0102200	N	0.075
FIKK 4.2	PF3D7_0104200	N	0.075
FIKK 4.2	PF3D7_0113000	N	0.075
FIKK 4.2	PF3D7_0113200	FIKK 4.1	0.075
FIKK 4.2	PF3D7_0113700	N	0.075
FIKK 4.2	PF3D7_0114500	N	0.075
FIKK 4.2	PF3D7_0201800	N	0.075
FIKK 4.2	PF3D7_0202000	Both	0.341
FIKK 4.2	PF3D7_0202100	N	0.075
FIKK 4.2	PF3D7_0215300	N	0.075
FIKK 4.2	PF3D7_0221200	N	0.075
FIKK 4.2	PF3D7_0301600	N	0.075
FIKK 4.2	PF3D7_0306800	N	0.075
FIKK 4.2	PF3D7_0401800	N	0.075
FIKK 4.2	PF3D7_0402400	N	0.075
FIKK 4.2	PF3D7_0424600	FIKK 4.1	0.075
FIKK 4.2	PF3D7_0424700	FIKK 4.2	0.532
FIKK 4.2	PF3D7_0500800	FIKK 4.1	0.075
FIKK 4.2	PF3D7_0501000	N	0.075
FIKK 4.2	PF3D7_0501200	FIKK 4.1	0.075
FIKK 4.2	PF3D7_0532300	N	0.075
FIKK 4.2	PF3D7_0532400	FIKK 4.2	0.075
FIKK 4.2	PF3D7_0601900	FIKK 4.1	0.075
FIKK 4.2	PF3D7_0602200	N	0.075
FIKK 4.2	PF3D7_0607000	N	0.075
FIKK 4.2	PF3D7_0702400	N	0.075
FIKK 4.2	PF3D7_0702500	FIKK 4.2	0.285
FIKK 4.2	PF3D7_0704600	FIKK 4.2	0.075
FIKK 4.2	PF3D7_0705500	N	0.075
FIKK 4.2	PF3D7_0726100	N	0.075
FIKK 4.2	PF3D7_0730800.2-p1	N	0.075
FIKK 4.2	PF3D7_0730800	N	0.075
FIKK 4.2	PF3D7_0730900	FIKK 4.1	0.075
FIKK 4.2	PF3D7_0731100	FIKK 4.1	0.075
FIKK 4.2	PF3D7_0801000	FIKK 4.1	0.075
FIKK 4.2	PF3D7_0830500	N	0.075
FIKK 4.2	PF3D7_0831700	FIKK 4.1	0.075
FIKK 4.2	PF3D7_0905400	N	0.075
FIKK 4.2	PF3D7_0910200	N	0.075
FIKK 4.2	PF3D7_0935900	N	0.075
FIKK 4.2	PF3D7_0936300	N	0.075
FIKK 4.2	PF3D7_0936800	N	0.075
FIKK 4.2	PF3D7_1001000	FIKK 4.1	0.075
FIKK 4.2	PF3D7_1001200	N	0.075
FIKK 4.2	PF3D7_1001600	N	0.075
FIKK 4.2	PF3D7_1002100	N	0.075
FIKK 4.2	PF3D7_1016300	N	0.075
FIKK 4.2	PF3D7_1016400	N	0.075
FIKK 4.2	PF3D7_1016600	N	0.075
FIKK 4.2	PF3D7_1035200	N	0.075
FIKK 4.2	PF3D7_1039000	N	0.075
FIKK 4.2	PF3D7_1102500	FIKK 4.1	0.075
FIKK 4.2	PF3D7_1107300	N	0.075
FIKK 4.2	PF3D7_1108600	N	0.075
FIKK 4.2	PF3D7_1149000	FIKK 4.2	0.386
FIKK 4.2	PF3D7_1149100.2-p1	N	0.075
FIKK 4.2	PF3D7_1149100	N	0.075
FIKK 4.2	PF3D7_1149400	N	0.075
FIKK 4.2	PF3D7_1200600	N	0.075
FIKK 4.2	PF3D7_0200300	N	0.075
FIKK 4.2	PF3D7_0900800	N	0.075
FIKK 4.2	PF3D7_1200700	FIKK 4.1	0.075
FIKK 4.2	PF3D7_1201100	N	0.075
FIKK 4.2	PF3D7_1238100	N	0.075
FIKK 4.2	PF3D7_1239200	N	0.075
FIKK 4.2	PF3D7_1253400	N	0.075
FIKK 4.2	PF3D7_1372400	N	0.075
FIKK 4.2	PF3D7_1479000	N	0.075
FIKK 4.2	PF3D7_1301400	N	0.075
FIKK 4.2	PF3D7_1301700	N	0.075
FIKK 4.2	PF3D7_1328500	N	0.075
FIKK 4.2	PF3D7_1001400	N	0.075
FIKK 4.2	PF3D7_1334500	N	0.075
FIKK 4.2	PF3D7_1370300	N	0.075
FIKK 4.2	PF3D7_1419400	N	0.075
FIKK 4.2	PF3D7_1446200	N	0.075
FIKK 4.2	PF3D7_1477500	N	0.075
FIKK 4.2	Q00013	FIKK 4.1	0.075
FIKK 4.2	Q08495	FIKK 4.1	0.075
FIKK 4.2	Q13177	N	0.075
FIKK 4.2	Q13404	N	0.075
FIKK 4.2	Q15819	N	0.075
FIKK 4.2	Q5QJ74	N	0.075
FIKK 4.2	Q5T4F7	N	0.075
FIKK 4.2	Q6PGP7	N	0.075
FIKK 4.2	Q96A49	N	0.075
FIKK 4.2	Q96H12	N	0.075
FIKK 4.2	Q96JB6	N	0.075
FIKK 4.2	Q9NVP1	N	0.075
FIKK 4.2	Q9Y230	N	0.075
FIKK 4.2	Q9Y3Q8	N	0.075
FIKK 4.2	Q9Y570	N	0.075
FIKK 4.2	P07195	N	0.075
FIKK 4.2	P69891	N	0.075
FIKK 4.2	PF3D7_1033200	FIKK 4.1	0.075
FIKK 4.2	PF3D7_0707300	N	0.075
FIKK 4.2	Q9H4M9	N	0.075
FIKK 4.2	PF3D7_0826700	N	0.075
FIKK 4.2	PF3D7_1461300	N	0.075
FIKK 4.2	O43491	N	0.075
