## Supplementary Table 7. Start sites of recombinantly expressed FIKK kinase domains for "Evolution and inhibition of the FIKK effector kinase family in *P. falciparum*"

### Sheet: Sheet1
Supplementary Table 7. Start sites of recombinantly expressed FIKK kinase domains
Amino acids used as starting points for the recombinant kinase domains of the respective FIKK kinases and determined by alignment of all FIKK kinase sequences (see Sup Fig. 1).
FIKK kinase	Kinase domain starting amino acid
FIKK1	M (191)
FIKK3	L (202)
FIKK4.1	Y (215)
FIKK4.2	V (240)
FIKK5	L (188)
FIKK7.1	Y (390)
FIKK8	M (1049)
FIKK9.1	L (133)
FIKK9.2	K (115)
FIKK9.3	L (227)
FIKK9.4	L (199)
FIKK9.5	L (132)
FIKK10.1	N (199)
FIKK10.2	K (463)
FIKK11	L (144)
FIKK12	L (158)
FIKK13	K (149)
