## Supplementary Table 8. SPR binding affinities for FIKK13 peptides for "Evolution and inhibition of the FIKK effector kinase family in *P. falciparum*"

### Sheet: Sheet1
Supplementary Table 9. SPR binding affinities for FIKK13 peptides. Data represents average ± standard deviation of at least 2 independent replicates.
	Sequence	ka (1/Ms)	Kd (1/s)	KD (nM)
FIKK13_1	cyclic-(dY)RLVFGC(S-)G-CONH2	-	-	>10 µM
FIKK13_2	cyclic-(dY)SFPVYRIWYRDC(S-)G-CONH2	1.4 ± 1.2 ·106	2.0 ± 1.2 · 10-1	310 ± 290
FIKK13_3	cyclic-(dY)PFITSPRYC(S-)FML-CONH2	3.5 ± 1.8 ·106	2.9 ± 2.8 · 10-2	7 ± 5
FIKK13_4	cyclic-(dY)PLRFLSVKYHC(S-)G-CONH2	3.0 ± 5.4 ·108	3.4 ± 5.7	17 ± 0.4
FIKK13_5	cyclic-(dY)RIFRIWWERC(S-)G-CONH2	1.9 ± 1.9 ·106	7.0 ± 7.9 · 10-2	120 ± 156
FIKK13_6	cyclic-(dY)IVSVVC(S-)WSD-CONH2	-	-	>10 µM
FIKK13_4_S7A	cyclic-(dY)PLRFLAVKYHC(S-)G-CONH2	5.6 ± 8.6 ·105	8.7 ± 8.7 · 10-2	3400 ± 2900
FIKK13_4_Y10A	cyclic-(dY)PLRFLSVKAHC(S-)G-CONH2	-	-	>10 µM
FIKK13_4_S7AY10A	cyclic-(dY)PLRFLAVKYAHC(S-)G-CONH2	-	-	>10 µM
FIKK13_2_linear	(dY)SFPVYRIWYRDCG-CONH2	-	-	>10 µM
FIKK13_4_linear	(dY)PLRFLSVKYHCG-CONH2	-	-	>10 µM
