## Supplementary Table 9. Phosphoproteome peptide library composition for "Evolution and inhibition of the FIKK effector kinase family in *P. falciparum*"

### Sheet: Sheet1
Supplementary Table 7. Phosphoproteome peptide library composition
Column A to F contain data from Davies et al. 2020. Column A: 30 amino acids sequence window of the peptides identified as less phosphorylated upon FIKK deletion. Column B: Phosphosite identifed as less phosphorylated upon FIKK deletion. Column C: Gene name. Column D: Protein name. Column E: Protein ID. Column F: Position of the phosphosite in the protein. Column H: 11 amino acids peptides on the…
FIKK1
Sequence Window	Phosphosite	Gene Name	Protein Name	Protein ID	Position in Protein		Peptide on membrane
LHALLYMKYKKNFKLSGLFKKSKKRTKMSKH	S		conserved Plasmodium protein, unknown function	PF3D7_0601900	64		KNFKLSGLFKK
GSPGKSPSKKKKKFRTPSFLKKSKKKSDS__;GSPSKSPSKKKKKFRTPSFLKKNKKKEKVEA;GSPSKSPSKKKKKFRTPSFLKKSKKKEKVES	T	ADD1;ADD2;ADD3	Alpha-adducin;Beta-adducin;Gamma-adducin	P35611;P35612;Q9UEY8	724;711;691		KKKFRTPSFLK
SEETQEKSHTKKKKSSWLKFGRGNKNDKKNK	S	FIRA	interspersed repeat antigen	PF3D7_0501400	440		KKKKSSWLKFG
PGKSPSKKKKKFRTPSFLKKSKKKSDS____;PSKSPSKKKKKFRTPSFLKKNKKKEKVEA__;PSKSPSKKKKKFRTPSFLKKSKKKEKVES__	S	ADD1;ADD2;ADD3	Alpha-adducin;Beta-adducin;Gamma-adducin	P35611;P35612;Q9UEY8	726;713;693		KFRTPSFLKKS
RKEKTTLRKSKQKTSTRTVATQTKKDEENKS	T	GBP130	GBP130 protein	PF3D7_1016300	110		KQKTSTRTVAT
YKKRRGKLREKKKGKSNLYHNGKNKKNVSNC	S	FIKK10.2	serine/threonine protein kinase, FIKK family	PF3D7_1039000	148		KKKGKSNLYHN
KKHASDRTKTFSKELSKLFKKLRTKDPNMFN	S	PfD80	Plasmodium exported protein (PHISTb), unknown function	PF3D7_0401800	381		FSKELSKLFKK
AGSNNNAGAPTGKKLTDIEKKKRNKNIVLYS	T	ETRAMP14	early transcribed membrane protein 14.1	PF3D7_1401400	41		TGKKLTDIEKK
DEGLSNIYGAKYYLRSGLFNEKNGKGQKYED	S		S-antigen	PF3D7_1035200	44		KYYLRSGLFNE
SEEESEEESDEEKNTSGLVHRRNCKKEKKYN	S	MESA	mature parasite-infected erythrocyte surface antigen	PF3D7_0500800	1276		EEKNTSGLVHR
QNTGLKNTPSKGQQNTGLKNTPNERQQNTGL	T	EMP3	erythrocyte membrane protein 3	PF3D7_0201900	1340		KGQQNTGLKNT
QNTGLKNAANKGQQNTGLKNTPSKGQQNTGL	T	EMP3	erythrocyte membrane protein 3	PF3D7_0201900	1457		KGQQNTGLKNT
TSKAVNEPGSPTRKVSNLKRARLPQLKRLQS	S	ANKRD34C	Ankyrin repeat domain-containing protein 34C	P0C6C1	237		PTRKVSNLKRA
RRGKLREKKKGKSNLYHNGKNKKNVSNCKKH	Y	FIKK10.2	serine/threonine protein kinase, FIKK family	PF3D7_1039000	151		GKSNLYHNGKN
FNKESLAEKTNKGTGSGVSSKKKNKKGSGEP	S	EXP1	exported protein 1	PF3D7_1121600	31		NKGTGSGVSSK
DVSLNKESYPRRKFVSELKSNTYSYMNKNPY	S	PTP4	EMP1-trafficking protein	PF3D7_0730900	991		RRKFVSELKSN
CRKIMNSNISSFKHISELKSLEQRAAKDAQE	S	RESA3	ring-infected erythrocyte surface antigen	PF3D7_1149200	308		SFKHISELKSL
NKLSENKTSTKKKTSSWLSFGRKDKKDKKAS	S	FIRA	interspersed repeat antigen	PF3D7_0501400	1318		KKKTSSWLSFG
KEKDEKEKDEKEKKVSNIKNNLRAVPQNSGS	S		Plasmodium exported protein (PHISTb), unknown function	PF3D7_1201000	390		KEKKVSNIKNN
ENKETSDDNNKNAGTSTLRGKKKKF______	S		Plasmodium exported protein, unknown function, unspecified product	PF3D7_0730800;PF3D7_0730800	284;284		KNAGTSTLRGK
NEVINSNDTRLRKNESKKYEGEFLKSNTTEM	S	MFR1	major facilitator superfamily-related transporter, putative	PF3D7_0614300	22		LRKNESKKYEG
QHAQKQQKEKTRWLNTPNTYLRVNVADEVQR	T	ADD2	Beta-adducin	P35612	436		TRWLNTPNTYL
NVNNSNNTGNSQNLFSDDEHNYNSTYINNNK	S	PPM11	protein phosphatase PPM11, putative	PF3D7_1208900	585		SQNLFSDDEHN
YNDKYEKKMNTIYHKSGLEKAENYLNFLQMN	S		Plasmodium exported protein (PHISTb), unknown function	PF3D7_0402100	391		TIYHKSGLEKA
AYRKNPDNKIRRRYISKSNSRYGSYSRDKIR	S	SRSF12	serine/arginine-rich splicing factor 12	PF3D7_0503300	122		RRRYISKSNSR
QNTGLKNTPSEGQQNTGLKNTPSEGQQNTGL	T	EMP3	erythrocyte membrane protein 3	PF3D7_0201900	1366		EGQQNTGLKNT
HDSPYERNSVSISKDSYTNNKKKNSYTLKTE	S		RNA-binding protein, putative	PF3D7_0812500	934		SISKDSYTNNK
KNISKVSIIPPSNVKYNSFTNVTSNIYHNVS	Y		conserved Plasmodium protein, unknown function	PF3D7_1308400	506		PSNVKYNSFTN
NAVDKSRSEAAVRKVSDLKISTDTEFLSIIT	S	FAM35A	Protein FAM35A	Q86V20	232		AVRKVSDLKIS
NETQEESLNKLSTKNSTNDSIKTPKKKSNNK	S		Plasmodium exported protein, unknown function	PF3D7_1149100;PF3D7_1149100	412;413		LSTKNSTNDSI
GKLYPLSCYVLKTIHTGLKPKGCNINRYSKW	T	UIS2	serine/threonine protein phosphatase UIS2, putative	PF3D7_1464600	993		LKTIHTGLKPK
FIKK4.1
Sequence Window	Phosphosite	Gene Name	Protein Name	Protein ID	Position in Protein		Peptide on membrane
NYPRQDSQTNHYGRYTSRTNNQPRQDNQTNY	T		Plasmodium exported protein, unknown function	PF3D7_0113200	308		HYGRYTSRTNN
SRYPEEERYNYNNKRSNSIPEGRNYEENAYE	S		Plasmodium exported protein (PHISTc), unknown function	PF3D7_0801000	964		YNNKRSNSIPE
YPEEERYNYNNKRSNSIPEGRNYEENAYERG	S		Plasmodium exported protein (PHISTc), unknown function	PF3D7_0801000	966		NKRSNSIPEGR
QMVGQAPPEKEIRQESRTLILGSFPQAGEIL	S	PIESP2	parasite-infected erythrocyte surface protein	PF3D7_0501200	267		EIRQESRTLIL
NIQGAGKIEEGSRISSGSFISRPENIQGIAK	S	PTP2	EMP1-trafficking protein	PF3D7_0731100	231		GSRISSGSFIS
TVFDAKRLIGRKFSETTVQSDMKHWPFTVKG	T	HSP70x	heat shock protein 70	PF3D7_0831700	110		RKFSETTVQSD
RHPSWRSEETQERERSRTGSESSQTGTSTTS	S	EIF4B	Eukaryotic translation initiation factor 4B	P23588	418		QERERSRTGSE
VKITEESKDREGNKVSGPYENSENSNVTSES	S	MESA	mature parasite-infected erythrocyte surface antigen	PF3D7_0500800	342		EGNKVSGPYEN
FFRNLYEDELIRKDSSKVNTREHGGESKVLH	S	GEXP02	Plasmodium exported protein (PHISTb), unknown function	PF3D7_1102500	88		IRKDSSKVNTR
MKGQKYGSKNVRSFSSQGIRQDFPYKNENNH	S	PTP4	EMP1-trafficking protein	PF3D7_0730900	1198		VRSFSSQGIRQ
NINSENKQNAHTRSMSVANTKSHVQQNVKTF	S	PTP4	EMP1-trafficking protein	PF3D7_0730900	1091		HTRSMSVANTK
HDVEDELAKRVSRLSTSTTIENIEITIKSPE	T	ADD3	Gamma-adducin	Q9UEY8	651		VSRLSTSTTIE
KSEYHMFTHSCSKMSSVSNKPVLVQINNNDQ	S	RP1	Oxygen-regulated protein 1	P56715	510		CSKMSSVSNKP
NKSEYHMFTHSCSKMSSVSNKPVLVQINNND	S	RP1	Oxygen-regulated protein 1	P56715	509		SCSKMSSVSNK
NIQGIAKNEESSRIPSGSFFNSPQNFQGTLK	S	PTP2	EMP1-trafficking protein	PF3D7_0731100	255		SSRIPSGSFFN
EYHMFTHSCSKMSSVSNKPVLVQINNNDQME	S	RP1	Oxygen-regulated protein 1	P56715	512		KMSSVSNKPVL
HQINEYGDILPSLKVSINNSAINYYDAVKDG	S		ring-infected erythrocyte surface antigen	PF3D7_1149200;PF3D7_1149500	382;380		PSLKVSINNSA
QGIAKNEESSRIPSGSFFNSPQNFQGTLKNE	S	PTP2	EMP1-trafficking protein	PF3D7_0731100	257		PSLKVSINNSA
IQCIEKCHSDQARQISKDSNLLNNITKCDLC	S		cytoadherence linked asexual protein 3.1	PF3D7_0302500;PF3D7_0302200	530;532		QARQISKDSNL
YSLLEHVELPRSRERSLSPKSTSPPPSPEVW	S	DMTN	Dematin	Q08495	85		RSRERSLSPKS
DGIGANNLKKNIRQRTNNEQDNNYKDDERFI	T	EH2	epoxide hydrolase 2	PF3D7_1401300	111		NIRQRTNNEQD
PYGVPHGAAHGSRYSSFSSVNKYGKHGDEKH	S	KAHRP	knob-associated histidine-rich protein	PF3D7_0202000	345		GSRYSSFSSVN
LGKHKHHEKGVNVQSSNTNKHMPRKMLR___	S	PTP4	EMP1-trafficking protein	PF3D7_0730900	2098		VNVQSSNTNKH
GMKGQKYGSKNIRSFSSQGIREDFPYENENN	S	PTP4	EMP1-trafficking protein	PF3D7_0730900	1677		NIRSFSSQGIR
SDNISLLGKRKISQDSIKDELSRNNENDYKY	S	EXP3	exported protein 3	PF3D7_1024800	372		KISQDSIKDEL
KEYHFISTEEMTRNISANEFLEFGSYQGNMF	S	MPP1	55 kDa erythrocyte membrane protein	Q00013	344		MTRNISANEFL
HEDHLKGKFGDNREKTLGKHKHHEKGVNVQS	T	PTP4	EMP1-trafficking protein	PF3D7_0730900	2082		DNREKTLGKHK
EDDDDDDDYQPPRHSSLPNERKTSSSSRQAA	S		conserved Plasmodium protein, unknown function	PF3D7_0601900	96		PPRHSSLPNER
GKDVSKNSKSLRRLRTQCEKAKRVLSSSAQA	T	HSP70x	heat shock protein 70	PF3D7_0831700	296		LRRLRTQCEKA
DNINFVNKQSEMCNESDVNNNNINDIRNNSN	S	ApiAP2	AP2 domain transcription factor AP2-O, putative	PF3D7_1143100	304		EMCNESDVNNN
VEDELAKRVSRLSTSTTIENIEITIKSPEKI	T	ADD3	Gamma-adducin	Q9UEY8	653		RLSTSTTIENI
EDELAKRVSRLSTSTTIENIEITIKSPEKIE	T	ADD3	Gamma-adducin	Q9UEY8	654		LSTSTTIENIE
VPHGAAHGSRYSSFSSVNKYGKHGDEKHHSS	S	KAHRP	knob-associated histidine-rich protein	PF3D7_0202000	348		YSSFSSVNKYG
INKTQTNESNNKREISLTVKNQKNQTNKSKN	S		Plasmodium exported protein, unknown function	PF3D7_0113200	156		NKREISLTVKN
ENTVFDAKRLIGRKFSETTVQSDMKHWPFTV	S	HSP70x	heat shock protein 70	PF3D7_0831700	108		IGRKFSETTVQ
GIQFRILAQKNTNKKSNGNTLTNILLKDKGG;GIQFRMLAQNNTNKKSNGNTLTNILLKDKGG	S		Pfmc-2TM Maurer's cleft two transmembrane protein	PF3D7_0324100;PF3D7_0701600;PF3D7_1100800	54;54;54		NTNKKSNGNTL
IHEKLKINDPYDYLKSITNQEERKSFYFNVS	S	FIKK4.1	serine/threonine protein kinase, FIKK family	PF3D7_0424500	523		NTNKKSNGNTL
ASTTKTRRFIHDRYSTAPYELIKRKPKKKKS	T		Plasmodium exported protein, unknown function	PF3D7_0220300	90		HDRYSTAPYEL
VNKRNNKNEDNHELQSKSRSLKGTELDVTSY	S	PfJ13	Plasmodium exported protein (hyp12), unknown function	PF3D7_1001000	83		NHELQSKSRSL
NKQDSFENEGYYRAPSGSLFNSPENFQGGYK	S	PTP2	EMP1-trafficking protein	PF3D7_0731100	159		YYRAPSGSLFN
HEEYVKGKFGDNREKTLGKHEHHEDHLKGKF	T	PTP4	EMP1-trafficking protein	PF3D7_0730900	1906		DNREKTLGKHE
SYKDWTLNTIPDIGYSQNNRRSQEVFKTEVK	S	FIKK4.1	serine/threonine protein kinase, FIKK family	PF3D7_0424500	265		PDIGYSQNNRR
NKERTSESRGLSRLFSSFLKRPKSQVSEEEG	S	EPB41	Protein 4.1	P11171	84		LSRLFSSFLKR
TLGKHKHHEKGVNVQSSNTNKHMPRKMLR__	S	PTP4	EMP1-trafficking protein	PF3D7_0730900	2097		GVNVQSSNTNK
DEDIKSVKECFDRQTSQRFEEYEERIQEKRQ	S		rifin	PF3D7_1300600;PF3D7_1040100;PF3D7_0401000;PF3D7_1040900;PF3D7_0201000;PF3D7_1149800;PF3D7_0731900;PF3D7_1040600;PF3D7_0115300;PF3D7_1479800;PF3D7_1040400;PF3D7_0600800	74;72;72;73;69;71;70;73;66;72;72;72		GVNVQSSNTNK
LYKGVRNIRNRYNLCSYVNKDVENYSRYFKN	S	RF2	peptide chain release factor 2	PF3D7_0704900	55		RYNLCSYVNKD
GMKGQKYGSKNVRSFSSQGIRQDFPYKNENN	S	PTP4	EMP1-trafficking protein	PF3D7_0730900	1197		NVRSFSSQGIR
HEEYVKGKFVDNREKTLGKHKHHEDHLKGKF	T	PTP4	EMP1-trafficking protein	PF3D7_0730900	1972		DNREKTLGKHK
SKLDTQNGKNEKNEKSIPNKLDSQNGKNEKN	S	PTP3	EMP1-trafficking protein	PF3D7_1478600	673		DNREKTLGKHK
ENKNKNKIINYPRQDSQTNHYGRYTSRTNNQ	S		Plasmodium exported protein, unknown function	PF3D7_0113200	299		YPRQDSQTNHY
GMKGQKYGSKNVRSFSSQGIREDFPYKNENN	S	PTP4	EMP1-trafficking protein	PF3D7_0730900	1485		NVRSFSSQGIR
CPVYEESDEDDQKALSSNSKAITQIKSKTTT	S	CLAG8	cytoadherence linked asexual protein 8	PF3D7_0831600	1338		DQKALSSNSKA
EKLKINDPYDYLKSITNQEERKSFYFNVSNA	T	FIKK4.1	serine/threonine protein kinase, FIKK family	PF3D7_0424500	525		YLKSITNQEER
DKISAIVEYKNVSLSSIINSSQDDESKKKYG	S	MRP1	multidrug resistance-associated protein 1	PF3D7_0112200	1526		NVSLSSIINSS
QTNKSKNNKKDKRNISISNKRNQSISSNNNN	S		Plasmodium exported protein, unknown function	PF3D7_0113200	180		DKRNISISNKR
SKRASRSLDGAAAVDSADRSPRPTSAPAITQ	S	EPB41	Protein 4.1	P11171	551		DKRNISISNKR
VIGSTFMLPNENRLNTIGNLFEGEKYNILED	T		Plasmodium exported protein (PHISTb), unknown function	PF3D7_0424600	124		ENRLNTIGNLF
NVVPSPLPTRRTRTFSATVRASQGPVYKGVC	S	CARHSP1	Calcium-regulated heat stable protein 1	Q9Y2V2	52		RTRTFSATVRA
NDMDPLNPYGSSKRNSSEDKPTSESKGTTPE	S	ETRAMP10.2	early transcribed membrane protein 10.2	PF3D7_1033200	254		SSKRNSSEDKP
GPNPNTHGPPSRRISTSRSSGSSNRSSSGTS	T	ETRAMP10.2	early transcribed membrane protein 10.2	PF3D7_1033200	311		SRRISTSRSSG
EPRERSQAGGMGTLWSQESTPEERLPVEGSR	S	KEL	Kell blood group glycoprotein	P23276	25		MGTLWSQESTP
RETDKKNNNLRTSSVSNSNRNENYLGASDRK	S	PTP2	EMP1-trafficking protein	PF3D7_0731100	498		RTSSVSNSNRN
RKAKDDATLSGKRMQSLSLNK__________	S	PDAP1	28 kDa heat- and acid-stable phosphoprotein	Q13442	176		GKRMQSLSLNK
VMKSNEEKNDEDDDGSNNVDVVGDNIGNLPN	S	SIP2	AP2 domain transcription factor	PF3D7_0604100	92		EDDDGSNNVDV
YDLNGYNHKMDGRNTSQGNFQRDLYVEENSR	S		Plasmodium exported protein (PHISTc), unknown function	PF3D7_1016700	321		DGRNTSQGNFQ
RFFRNLYEDELIRKDSSKVNTREHGGESKVL	S	GEXP02	Plasmodium exported protein (PHISTb), unknown function	PF3D7_1102500	87		LIRKDSSKVNT
HEDHLKGKFVDNREKTLGKHEHHEEYVKGKF	T	PTP4	EMP1-trafficking protein	PF3D7_0730900	1884		DNREKTLGKHE
PHFTYSLLEHVELPRSRERSLSPKSTSPPPS	S	DMTN	Dematin	Q08495	81		VELPRSRERSL
KEVESPVRKSEEKPVSKTVQKQLRKSAEKPI	S	ACS7	acyl-CoA synthetase	PF3D7_1200700	875		EEKPVSKTVQK
MKGQKYGSKNVRSFSSQGIREDFPYKNENNH	S	PTP4	EMP1-trafficking protein	PF3D7_0730900	1486		VRSFSSQGIRE
MKNTNKNNNIQSDTLSVNINNSNDFNKVLHE	S	BTP1	basal complex transmembrane protein 1	PF3D7_0611600	16		QSDTLSVNINN
APYGVPHGAAHGSRYSSFSSVNKYGKHGDEK	S	KAHRP	knob-associated histidine-rich protein	PF3D7_0202000	344		HGSRYSSFSSV
PSKFNKKNLFEQRLQSVEGKNFFEGRSQNLE	S		Plasmodium exported protein (PHISTc), unknown function	PF3D7_0801000	501		EQRLQSVEGKN
HKENDVSLKKDQCKKSLSIREDCNNKNSKSY	S	FIKK4.1	serine/threonine protein kinase, FIKK family	PF3D7_0424500	163		DQCKKSLSIRE
NKSKNNKKDKRNISISNKRNQSISSNNNNNN	S		Plasmodium exported protein, unknown function	PF3D7_0113200	182		RNISISNKRNQ
ELRTLGASSPQKRKPSKYDDIRCYDQPKQKQ	S		Plasmodium exported protein, unknown function	PF3D7_1401200	78		QKRKPSKYDDI
YPRQDSQTNHYGRYTSRTNNQPRQDNQTNYY	S		Plasmodium exported protein, unknown function	PF3D7_0113200	309		YGRYTSRTNNQ
LAADESTGSIAKRLQSIGTENTEENRRFYRQ	S	ALDOA	Fructose-bisphosphate aldolase A	P04075	46		AKRLQSIGTEN
NISDKISAIVEYKNVSLSSIINSSQDDESKK	S	MRP1	multidrug resistance-associated protein 1	PF3D7_0112200	1523		EYKNVSLSSII
YEDDDDDDDYQPPRHSSLPNERKTSSSSRQA	S		conserved Plasmodium protein, unknown function	PF3D7_0601900	95		QPPRHSSLPNE
YTSRSNNPPRQDSQTSYYGRYTSRTNNQHRS	S		Plasmodium exported protein, unknown function	PF3D7_0113200	342		QDSQTSYYGRY
RLKRSLAQVLGNTRLSSRGVRDPRTKEALKE	S	EMP3	erythrocyte membrane protein 3	PF3D7_0201900	72		GNTRLSSRGVR
_MEGGDQSEEEPRERSQAGGMGTLWSQESTP	S	KEL	Kell blood group glycoprotein	P23276	15		EPRERSQAGGM
DMDPLNPYGSSKRNSSEDKPTSESKGTTPES	S	ETRAMP10.2	early transcribed membrane protein 10.2	PF3D7_1033200	255		SKRNSSEDKPT
GNKRLRYYESYQPCISKVPLLPPECWNIVRI	S	FIKK4.1	serine/threonine protein kinase, FIKK family	PF3D7_0424500	493		YQPCISKVPLL
DPQMKKIMENFDRQTSQRFHEYDERMKTTRQ	S	RIF	rifin	PF3D7_0632400	69		FDRQTSQRFHE
KSKTKWTKEDGHRTSTSAVPNLFVPLNTNPK	T	ADD1	Alpha-adducin	P35611	482		GHRTSTSAVPN
WENLWGQKLNFDDLNTNADGEAPDFN_____	T	rabGDI	rab specific GDP dissociation inhibitor	PF3D7_1242800	449		FDDLNTNADGE
LLEHVELPRSRERSLSPKSTSPPPSPEVWAD	S	DMTN	Dematin	Q08495	87		RERSLSPKSTS
NFQGTLKNEENPRMPSGTFFDGIENLQRVHK	S	PTP2	EMP1-trafficking protein	PF3D7_0731100	279		NPRMPSGTFFD
NNKVNTTNNAPNVIKSNTHGGMNNKVNTTNN	S	PTP4	EMP1-trafficking protein	PF3D7_0730900	334		PNVIKSNTHGG
NVRSFSSQGIREDFPYKNENNHKMHNVNEKE	Y	PTP4	EMP1-trafficking protein	PF3D7_0730900	1495		REDFPYKNENN
SNNNVDINYYNYKKETLDKDSKGNVFNNNNN	T		WD repeat-containing protein, putative	PF3D7_0321800	243		NYKKETLDKDS
WKAFKRGTKIEVLLCSDDEEYEQNEDVQDIN	S	Prt1	mRNA-capping enzyme subunit beta	PF3D7_0322100	522		EVLLCSDDEEY
SFQGFASMNSRRPRSSRSNIFSRSFGRAASF	S	HSP40	heat shock protein 40, type II	PF3D7_0501100	210		RRPRSSRSNIF
NNNINNNNDDGGGGNSCDNNKIQRSTDVTKL	S		protein MAM3, putative	PF3D7_0932100	1022		GGGGNSCDNNK
AKRLIGRKFSETTVQSDMKHWPFTVKGGSDG	S	HSP70x	heat shock protein 70	PF3D7_0831700	114		ETTVQSDMKHW
GDHIPTPQDLPQRKSSLVTSKLAGGQVE___	S	ENSA	Alpha-endosulfine	O43768	109		PQRKSSLVTSK
EYGDILPSLKVSINNSAINYYDAVKDGKYLD	S		ring-infected erythrocyte surface antigen	PF3D7_1149200;PF3D7_1149500	386;384		VSINNSAINYY
LFVCGLRKMEKDDVVSSTPAATEEAVMNDKK	S		aspartate--tRNA ligase	PF3D7_0102900	56		KDDVVSSTPAA
GDGGTGKTTFVKRHLTGEFEKKYVATLGVEV;GDGGVGKTTFVKRHLTGEFEKKYIPTLGVEV	T	RAN	GTP-binding nuclear protein RAN/TC4	P62826;PKNH_0915400;PF3D7_1117700	32;31;31		VKRHLTGEFEK
GVPHGAAHGSRYSSFSSVNKYGKHGDEKHHS	S	KAHRP	knob-associated histidine-rich protein	PF3D7_0202000	347		RYSSFSSVNKY
RYTSRSNNPPRQDSQTSYYGRYTSRTNNQHR	T		Plasmodium exported protein, unknown function	PF3D7_0113200	341		RQDSQTSYYGR
LSIFRIKKEKKNKIMSYSIENDSIH______	S		ankyrin-repeat protein, putative	PF3D7_0627100	1703		KNKIMSYSIEN
EITEDDLRLIHERESSIRQLEADIMDINEIF	S	STX7	Syntaxin-7	O15400	174		HERESSIRQLE
NKYSKNIAVNLIPLQTLTKMYKYNSQNEDII	T		probable protein, unknown function	PF3D7_1371500	43		LIPLQTLTKMY
SDLSKPSSVQSKIAISNITPSHILLEDSRNI	S	PPM12	protein phosphatase PPM12, putative	PF3D7_0704800	494		SKIAISNITPS
YSRYTSRSNNPPRQDSQTSYYGRYTSRTNNQ	S		Plasmodium exported protein, unknown function	PF3D7_0113200	339		PPRQDSQTSYY
DLEKYKLLPEYPGVLSDVQEEKGIKYKFEVY	S	DHFR	Dihydrofolate reductase	P00374	168		YPGVLSDVQEE
SIQDETLKNILSLPLSGKKKKNKAKNNEEAN	S		proliferation-associated protein 2g4, putative	PF3D7_1428300	359		LSLPLSGKKKK
ETADKNAANNGEQVMSRGQAQLQEAGKKKKK	S	KAHRP	knob-associated histidine-rich protein	PF3D7_0202000	634		GEQVMSRGQAQ
SNVSSTITKSLERNDSNTNIQEKVPKESKNT	S		DnaJ protein, putative	PF3D7_1149600	180		LERNDSNTNIQ
RVSYEYNNNLDQENDTNQNKKGYVTNNINYN	T		conserved Plasmodium protein, unknown function	PF3D7_1013600	1405		DQENDTNQNKK
LKNNNINNNDDALVDSVYGDIEKYVQYNHNN	S		conserved Plasmodium protein, unknown function	PF3D7_0609000	820		DALVDSVYGDI
IKSHIVNKMDIYESESYYDESDMEKHLNHGV	S		conserved protein, unknown function	PF3D7_1205900	655		IYESESYYDES
VNKMDIYESESYYDESDMEKHLNHGVPIKAP	S		conserved protein, unknown function	PF3D7_1205900	660		SYYDESDMEKH
NKSNNSSTQRKLSNISDYYLENVNDSVYDDE	S		conserved Plasmodium protein, unknown function	PF3D7_0714600	443		KLSNISDYYLE
QAAEREKEFVARVRASSRVSGSFPEDSSKER	S	STX7	Syntaxin-7	O15400	125		ARVRASSRVSG
REKEFVARVRASSRVSGSFPEDSSKERNLVS	S	STX7	Syntaxin-7	O15400	129		ASSRVSGSFPE
IEKCHSDQARQISKDSNLLNNITKCDLCKGA	S		cytoadherence linked asexual protein 3.2	PF3D7_0302200;PF3D7_0302500	535;533		QISKDSNLLNN
GFSSGNTDTSSERGRYSDRSRNKYGRGSISL	Y	ZAK	Mitogen-activated protein kinase kinase kinase MLT	Q9NYL2	673		ERGRYSDRSRN
AAEREKEFVARVRASSRVSGSFPEDSSKERN	S	STX7	Syntaxin-7	O15400	126		RVRASSRVSGS
RYFIATKQKTSTEDVTTSNENNENNQVLEKK	T		UBX domain, putative	PF3D7_0934700	52		STEDVTTSNEN
FIKK4.2
Sequence Window	Phosphosite	Gene Name	Protein Name	Protein ID	Position in Protein		Peptide on membrane
GNNSTTINTNSTENTSATKKVTENVITNQIL	S	STARP	sporozoite threonine and asparagine-rich protein	PF3D7_0702300	143		STENTSATKKV
QDLIKVEEIIIDDEESDNQNVVLID______	S	UBA2	SUMO-activating enzyme subunit 2	PF3D7_1237000	677		IDDEESDNQNV
RCSNLLKEKKKTEENSEEIRKYLSDKTKKRN	S	FIKK4.2	serine/threonine protein kinase, FIKK family	PF3D7_0424700	123		KTEENSEEIRK
KYSDWKFKSIPTVGFSKDGDRLQEMYKASVC	S	FIKK4.2	serine/threonine protein kinase, FIKK family	PF3D7_0424700	289		IPTVGFSKDGDR
RGKSALNDDSESCRCSNLLKEKKKTEENSEE	S	FIKK4.2	serine/threonine protein kinase, FIKK family	PF3D7_0424700	110		ESCRCSNLLKE
EKNNVVRKTILKKGKSKSTVTKKVHFNLKRN	S		nucleolar protein Nop52, putative	PF3D7_0931100	778		LKKGKSKSTVT
NNVVRKTILKKGKSKSTVTKKVHFNLKRNTI	S		nucleolar protein Nop52, putative	PF3D7_0931100	780		KGKSKSTVTKK
NVVRKTILKKGKSKSTVTKKVHFNLKRNTIE	T		nucleolar protein Nop52, putative	PF3D7_0931100	781		GKSKSTVTKKV
LVQAIKEAKEQHPDMSVTKVVVHQETEIADE	S	EPB41;EPB41L3	Protein 4.1;Band 4.1-like protein 3;Band 4.1-like protein 3, N-terminally processed	P11171;Q9Y2J2	849;1068		QHPDMSVTKVV
QAIKEAKEQHPDMSVTKVVVHQETEIADE__	T	EPB41;EPB41L3	Protein 4.1;Band 4.1-like protein 3;Band 4.1-like protein 3, N-terminally processed	P11171;Q9Y2J2	851;1070		PDMSVTKVVVH
DPLSDSIHKKKHTRPTFTGHQIFALEKTFEQ	T	NKX6-3	Homeobox protein Nkx-6.3	A6NJ46	145		KHTRPTFTGHQ
LSDSIHKKKHTRPTFTGHQIFALEKTFEQTK	T	NKX6-3	Homeobox protein Nkx-6.3	A6NJ46	147		KHTRPTFTGHQ
KDKTQGGKTDKTGASTNAATNKGQCAAEGAT	T	KAHRP	knob-associated histidine-rich protein	PF3D7_0202000	525		KTGASTNAATN
EEIRKYLSDKTKKRNSLYKYKLKGSKGKSVK	S	FIKK4.2	serine/threonine protein kinase, FIKK family	PF3D7_0424700	139		TKKRNSLYKYK
VMALYDFQARSPREVTMKKGDVLTLLSSINK	T	SPTA1;SPTAN1	Spectrin alpha chain, erythrocytic 1;Spectrin alpha chain, non-erythrocytic 1	P02549;Q13813	997;987		SPREVTMKKGD
FVRGGVVNAAKEEHETDEKRGKIYKPSSRFA	T	U2SURP	U2 snRNP-associated SURP motif-containing protein	O15042	150		KEEHETDEKRG
WKAFKRGTKIEVLLCSDDEEYEQNEDVQDIN	S	Prt1	mRNA-capping enzyme subunit beta	PF3D7_0322100	522		EVLLCSDDEEY
PTPSNKNIINVEEENSSFEESRNYESSDNSS	S		tetratricopeptide repeat protein, putative	PF3D7_0921600	1619		VEEENSSFEES
TPSNKNIINVEEENSSFEESRNYESSDNSSD	S		tetratricopeptide repeat protein, putative	PF3D7_0921600	1620		EEENSSFEESR
QNETFAKGKKHTLQQTPRNQLMIDSFFKKKV	T		ribonuclease H2 subunit B, putative	PF3D7_1435100	341		HTLQQTPRNQL
TGEGPPLVKTQTVTISDNANAVKSEIPTKDV	S	EPB41	Protein 4.1	P11171	740		QTVTISDNANA
AKDKTQGGKTDKTGASTNAATNKGQCAAEGA	S	KAHRP	knob-associated histidine-rich protein	PF3D7_0202000	524		DKTGASTNAAT
NNDVVEKNKGYYKDSSNKNMNNNNIGNNNTT	S		conserved Plasmodium protein, unknown function	PF3D7_0604500	775		YYKDSSNKNMN
NNNDVVEKNKGYYKDSSNKNMNNNNIGNNNT	S		conserved Plasmodium protein, unknown function	PF3D7_0604500	774		GYYKDSSNKNM
FDDEDEEYFSDEDIMSDIEENNILKENLYLK	S	DHX57	ATP-dependent RNA helicase DHX57, putative	PF3D7_0310500	2077		DEDIMSDIEEN
GNQKDHFDDEDEEYFSDEDIMSDIEENNILK	S	DHX57	ATP-dependent RNA helicase DHX57, putative	PF3D7_0310500	2071		DEEYFSDEDIM
NTASSTSSSVTGKADTNNINNASQNNQNNYI	T		conserved Plasmodium protein, unknown function	PF3D7_1036900	1511		TGKADTNNINN
AYRKNPDNKIRRRYISKSNSRYGSYSRDKIR	S	SRSF12	serine/arginine-rich splicing factor 12	PF3D7_0503300	122		RRRYISKSNSR
DNDTNKDINNHRKRYSYMYEDLKNTLDLLKQ	S	GDV1	gametocyte development protein 1	PF3D7_0935400	344		HRKRYSYMYED
KDNDTNKDINNHRKRYSYMYEDLKNTLDLLK	Y	GDV1	gametocyte development protein 1	PF3D7_0935400	343		NHRKRYSYMYE
NDTNKDINNHRKRYSYMYEDLKNTLDLLKQK	Y	GDV1	gametocyte development protein 1	PF3D7_0935400	345		RKRYSYMYEDL
TNKDINNHRKRYSYMYEDLKNTLDLLKQKGI	Y	GDV1	gametocyte development protein 1	PF3D7_0935400	347		RYSYMYEDLKN
VRAVKEGTLGLTPAVSDLFAAINASCVVWKC	S	EPB42	Erythrocyte membrane protein band 4.2	P16452	383		LTPAVSDLFAA
CGVVMDRSLVQGELVTASKAIIEKEYQPHVI	T	ADD1	Alpha-adducin	P35611	540		QGELVTASKAI
TNDTYENKNFSLISNSMTSNELLEMKKEYQT	S	MDR1	multidrug resistance protein 1	PF3D7_0523000	511		SLISNSMTSNE
VELMETIENLSDDIGSNNFSYDSNDSSKIHN	S		conserved Plasmodium protein, unknown function	PF3D7_1328300	45		SDDIGSNNFSY
PIVSAQAERWAAIDSSSSEEEERVIKTYEGK	S	EIF3C	eukaryotic translation initiation factor 3 subunit C, putative	PF3D7_1206200	46		AAIDSSSSEEE
KPIVSAQAERWAAIDSSSSEEEERVIKTYEG	S	EIF3C	eukaryotic translation initiation factor 3 subunit C, putative	PF3D7_1206200	45		WAAIDSSSSEE
IVSAQAERWAAIDSSSSEEEERVIKTYEGKR	S	EIF3C	eukaryotic translation initiation factor 3 subunit C, putative	PF3D7_1206200	47		AIDSSSSEEEE
WLSVDFNNWKDWEDDSDEDMSNFDRFSEMMN	S	PTGES3	Prostaglandin E synthase 3	Q15185	113		DWEDDSDEDMS
KRKKRYDRVRKSTSVSNSERRRYRNSPDRSP	S		transformer-2 protein homolog beta, putative	PF3D7_1002400;PF3D7_1002400	226;228		KSTSVSNSERR
SKEQNNTTNSLIDSDTNNNEKNNKYNHKYNN	T		ubiquitin carboxyl-terminal hydrolase, putative	PF3D7_0726500	591		LIDSDTNNNEK
YVNTENVIDQGKGNNSECGNIVEEQNNGDSL	S		conserved Plasmodium protein, unknown function	PF3D7_0822900	407		LIDSDTNNNEK
IRSYKKRKGMRILKSSSVTKGRLYRGTVFDE	S		Plasmodium exported protein, unknown function	PF3D7_0702500	65		RILKSSSVTKG
VEEERDTDEVLKEKVSPSEEVIEEQASTTEE	S	Pf332	antigen 332, DBL-like protein	PF3D7_1149000	4868		LKEKVSPSEEV
QEDVSVNAQVTYEKKSVTKEIVDEVSRTEEI	S	Pf332	antigen 332, DBL-like protein	PF3D7_1149000	2618		TYEKKSVTKEI
NPDNKIRRRYISKSNSRYGSYSRDKIRRRER	S	SRSF12	serine/arginine-rich splicing factor 12	PF3D7_0503300	126		ISKSNSRYGSY
PIYDNDIIEISDEDESVNLMDKNIRKKGSVS	S	UT	E3 ubiquitin-protein ligase	PF3D7_0704600	564		SDEDESVNLMD
KKKSEKQVHKDLGTNTLSAESIANFYNDKIK	T	UIS2	serine/threonine protein phosphatase UIS2, putative	PF3D7_1464600	633		DLGTNTLSAES
NLSSTVVCKKMEYLYTYDIKKDNFFYTKCLG	T		tRNA wybutosine-synthesizing protein, putative	PF3D7_1018600	916		MEYLYTYDIKK
GMPNLSSTVVCKKMEYLYTYDIKKDNFFYTK	Y		tRNA wybutosine-synthesizing protein, putative	PF3D7_1018600	913		CKKMEYLYTYD
LSSTVVCKKMEYLYTYDIKKDNFFYTKCLGD	Y		tRNA wybutosine-synthesizing protein, putative	PF3D7_1018600	917		EYLYTYDIKKD
PNLSSTVVCKKMEYLYTYDIKKDNFFYTKCL	Y		tRNA wybutosine-synthesizing protein, putative	PF3D7_1018600	915		KMEYLYTYDIK
AVKSEIPTKDVPIVHTETKTITYEAAQTDDN	T	EPB41	Protein 4.1	P11171	760		VPIVHTETKTI
VNKNVQVNKNLQHNKSLQVNKNLQVNNNIPN	S		conserved Plasmodium protein, unknown function	PF3D7_1449100	236		LQHNKSLQVNK
RKNPDNKIRRRYISKSNSRYGSYSRDKIRRR	S	SRSF12	serine/arginine-rich splicing factor 12	PF3D7_0503300	124		LQHNKSLQVNK
LQNNKSRKPKEVLLDTQQLFNDDNNYLKENV	T		conserved Plasmodium protein, unknown function	PF3D7_1460500	1369		EVLLDTQQLFN
QSTNPQVYRRPNYYPSNSAPHVIDYIYKVGY	S	LyMP	lysine-rich membrane-associated PHISTb protein	PF3D7_0532400	338		EVLLDTQQLFN
EGKNCLVFEFPIIHNTEEDSTEEDNTEEQNK	T	NUP116	nucleoporin NUP116/NSP116, putative	PF3D7_1473700	214		PIIHNTEEDST
FIKK10.2
Sequence Window	Phosphosite	Gene Name	Protein Name	Protein ID	Position in Protein		Peptide on membrane
DSFKNINEPRKLASFSLYDALADASEQNKNK	S	ETRAMP10.2	early transcribed membrane protein 10.2	PF3D7_1033200	195		KLASFSLYDAL
VNNIKYSEWNLERIPTLGFCKEDDRVQEMFK	T	FIKK10.2	serine/threonine protein kinase, FIKK family	PF3D7_1039000	509		LERIPTLGFCK
NYSLGNLSTGTTSQGSTSSRHYSLGGQPSSS	S		Plasmodium exported protein, unknown function	PF3D7_0702500	204		TTSQGSTSSRH
AEASKEQSKSTSDSSTSTQQTL_________	T	MAHRP2	membrane associated histidine-rich protein	PF3D7_1353200	131		TSDSSTSTQQT
SLGNLSTGTTSQGSTSSRHYSLGGQPSSSGR	S		Plasmodium exported protein, unknown function	PF3D7_0702500	206		SQGSTSSRHYS
NDQNSRNNTPNLRKGSLGFDSFKKLELGTLN	S		Plasmodium exported protein (PHISTc), unknown function	PF3D7_0801000	158		NLRKGSLGFDS
KNKDAESSTGQIPTPTESSHGISDGKKDTST	T	ETRAMP10.2	early transcribed membrane protein 10.2	PF3D7_1033200	223		QIPTPTESSHG
SFSGSKYNTSNLASSSTTESSVSGLNTNEAH	S		Plasmodium exported protein, unknown function	PF3D7_0702500	237		NLASSSTTESS
RKLASFSLYDALADASEQNKNKDAESSTGQI	S	ETRAMP10.2	early transcribed membrane protein 10.2	PF3D7_1033200	204		ALADASEQNKN
ENVANYENMMNYDNISNYNNPDDVINQRSNV	S	SIP2	AP2 domain transcription factor	PF3D7_0604100	1284		NYDNISNYNNP
RQAARSHSSSSSVYASANAEN__________	S		conserved Plasmodium protein, unknown function	PF3D7_0601900	123		SSVYASANAEN
VKVVSSSESGKGATVSHTKVTSEGLSDTQPN	S	SERA6	serine repeat antigen 6	PF3D7_0207500	105		KGATVSHTKVT
NHKKWKVKYYKGLGTSTSKEAKEYFADMKRH	S	TOP2A	DNA topoisomerase 2-alpha	P11388	619		KGLGTSTSKEA
RKDTECQTDFPLLDVSRNTNRTPRRKSVEVI	S	SEA1	schizont egress antigen-1	PF3D7_1021800	1065		PLLDVSRNTNR
QTDFPLLDVSRNTNRTPRRKSVEVILVEKKL	T	SEA1	schizont egress antigen-1	PF3D7_1021800	1071		RNTNRTPRRKS
TECQTDFPLLDVSRNTNRTPRRKSVEVILVE	T	SEA1	schizont egress antigen-1	PF3D7_1021800	1068		DVSRNTNRTPR
GSNSDGRNSSQHSVGSHSVSSQEHKKEHSTH	S		Plasmodium exported protein, unknown function	PF3D7_0702500	167		QHSVGSHSVSS
RSYKKRKGMRILKSSSVTKGRLYRGTVFDED	S		Plasmodium exported protein, unknown function	PF3D7_0702500	66		ILKSSSVTKGR
GNDSFKNINEPRKLASFSLYDALADASEQNK	S	ETRAMP10.2	early transcribed membrane protein 10.2	PF3D7_1033200	193		PRKLASFSLYD
EIYMTYIKDETKLMNSESFATSQDMNNSIKE	S		conserved Plasmodium protein, unknown function	PF3D7_1436200	563		TKLMNSESFAT
REGNKVSGPYENSENSNVTSESEETKKLAEK	S	MESA	mature parasite-infected erythrocyte surface antigen	PF3D7_0500800	351		ENSENSNVTSE
QGSTSSRHYSLGGQPSSSGRSFSGSKYNTSN	S		Plasmodium exported protein, unknown function	PF3D7_0702500	217		LGGQPSSSGRS
AANTQEKKFNPTRNPSQSGPYRHHGPQGRTP	S	SEMP1	small exported membrane protein 1	PF3D7_0702400	31		PTRNPSQSGPY
QQNAQQNTQQNTQQQSTTKSTTKTVARET__	S	SBP1	skeleton-binding protein 1	PF3D7_0501300	324		NTQQQSTTKST
QQKTQQNPQQNAQQNTQQNTQQQSTTKSTTK	T	SBP1	skeleton-binding protein 1	PF3D7_0501300	316		NAQQNTQQNTQ
FIYHLAMLSLYNYFKYYYECDKDLDNNNKNN	Y		conserved Plasmodium protein, unknown function	PF3D7_0713500	369		YNYFKYYYECD
IYHLAMLSLYNYFKYYYECDKDLDNNNKNNN	Y		conserved Plasmodium protein, unknown function	PF3D7_0713500	370		NYFKYYYECDK
YHLAMLSLYNYFKYYYECDKDLDNNNKNNNN	Y		conserved Plasmodium protein, unknown function	PF3D7_0713500	371		NYFKYYYECDKD
VNEEHKAEASKEQSKSTSDSSTSTQQTL___	S	MAHRP2	membrane associated histidine-rich protein	PF3D7_1353200	125		KEQSKSTSDSS
HVELFKNFLNTNKESSGSNINTLMKFLNSST	S		conserved Plasmodium protein, unknown function	PF3D7_1123500	99		TNKESSGSNIN
HLSGSNSDGRNSSQHSVGSHSVSSQEHKKEH	S		Plasmodium exported protein, unknown function	PF3D7_0702500	164		NSSQHSVGSHS
LEEETATEEIVEKQVSVTEDIVEKEGSVNEE	S	Pf332	antigen 332, DBL-like protein	PF3D7_1149000	4498		VEKQVSVTEDI
QQNTQQNTQQQSTTKSTTKTVARET______	S	SBP1	skeleton-binding protein 1	PF3D7_0501300	328		QSTTKSTTKTV
QTPYMRNPSSLFGMDTPLINNNIKSNMSISG	T	PRPF6	pre-mRNA-processing factor 6, putative	PF3D7_1110200	305		LFGMDTPLINN
QPPRHSSLPNERKTSSSSRQAARSHSSSSSV	S		conserved Plasmodium protein, unknown function	PF3D7_0601900	105		ERKTSSSSRQA
NVIPLPIKQSGENQYTVTSISGIQKGANGLT	T	MSP6	merozoite surface protein 6	PF3D7_1035500	132		GENQYTVTSIS
DALAKKESEAPKGSSTSDKNTTENQLNAEAQ	T	REX1	ring-exported protein 1	PF3D7_0935900	594		PKGSSTSDKNT
SFRSLAENQKVETEQSTPAKPEPTEFVNNDI	S	CBP2	CX3CL1-binding protein 2	PF3D7_1301700	59		VETEQSTPAKP
AGRNYSLGNLSTGTTSQGSTSSRHYSLGGQP	S		Plasmodium exported protein, unknown function	PF3D7_0702500	201		STGTTSQGSTS
MGNRNSSRNNENTNETNENETSQNDNRNRNI	T		E3 ubiquitin-protein ligase, putative	PF3D7_1004300	249		ENTNETNENET
NSDGRNSSQHSVGSHSVSSQEHKKEHSTHDL	S		Plasmodium exported protein, unknown function	PF3D7_0702500	169		SVGSHSVSSQE
MEKIICDNTTCVNNTSSKNSISDYNICVNKS	S		conserved Plasmodium protein, unknown function	PF3D7_1241200	349		CVNNTSSKNSI
EDLFPAETVELLREASAESDVGKSSESEFTQ	S	SSFA2	Sperm-specific antigen 2	P28290	641		LLREASAESDV
AAEGATKGATKEASTSKEATKEASTSKEATK	S	KAHRP	knob-associated histidine-rich protein	PF3D7_0202000	550		KEASTSKEATK
KTSSSSRQAARSHSSSSSVYASANAEN____	S		conserved Plasmodium protein, unknown function	PF3D7_0601900	117		RSHSSSSSVYA
NEVKVVSSSESGKGATVSHTKVTSEGLSDTQ	T	SERA6	serine repeat antigen 6	PF3D7_0207500	103		SGKGATVSHTK
NTPTKLSTQNTKSNSTSNQLITQLQSEKSSS	T	MSRP5	MSP7-like protein	PF3D7_1334300	304		TKSNSTSNQLI
TENHLSGSNSDGRNSSQHSVGSHSVSSQEHK	S		Plasmodium exported protein, unknown function	PF3D7_0702500	161		DGRNSSQHSVG
NTQEKKFNPTRNPSQSGPYRHHGPQGRTPYM	S	SEMP1	small exported membrane protein 1	PF3D7_0702400	33		RNPSQSGPYRH
KYNNKGDNKYNNKGDSEYNKCDSEYNKCDSE	S	ATP12	ATP synthase mitochondrial F1 complex assembly factor 2, putative	PF3D7_1025200	146		NNKGDSEYNKC
NNKGDNKYNNKGDNKYNNKGDSEYNKCDSEY	Y	ATP12	ATP synthase mitochondrial F1 complex assembly factor 2, putative	PF3D7_1025200	140		KGDNKYNNKGD
NNKGDNKYNNKGDSEYNKCDSEYNKCDSEYN	Y	ATP12	ATP synthase mitochondrial F1 complex assembly factor 2, putative	PF3D7_1025200	148		KGDSEYNKCDS
PKNYDHKYNNKGDNKYNNKGDNKYNNKGDSE	Y	ATP12	ATP synthase mitochondrial F1 complex assembly factor 2, putative	PF3D7_1025200	132		KGDNKYNNKGD
VQDGSGTNDFVGKQGSVIEEVVEEEISTTEE	S	Pf332	antigen 332, DBL-like protein	PF3D7_1149000	3087		VGKQGSVIEEV
ERKTSSSSRQAARSHSSSSSVYASANAEN__	S		conserved Plasmodium protein, unknown function	PF3D7_0601900	115		AARSHSSSSSV
KVPNNDDQIDDKRKFSFSFNLFKKKRQGKNI	S		phosphatidylinositol 4-kinase, putative	PF3D7_0419900	4715		DKRKFSFSFNL
IRSYKKRKGMRILKSSSVTKGRLYRGTVFDE	S		Plasmodium exported protein, unknown function	PF3D7_0702500	65		RILKSSSVTKG
PSTGSTSGSTTRLPSTGSTIRFPSTGSSRLE	T	PfD80	Plasmodium exported protein (PHISTb), unknown function	PF3D7_0401800	280		TRLPSTGSTIR
STENHLSGSNSDGRNSSQHSVGSHSVSSQEH	S		Plasmodium exported protein, unknown function	PF3D7_0702500	160		SDGRNSSQHSV
DPETEPAPAGDQKEASTSKVAPKPKPPRPQP	S	VAR	erythrocyte membrane protein 1, PfEMP1	PF3D7_1255200	1772		DQKEASTSKVA
EETATEEIVEKQVSVTEDIVEKEGSVNEEII	T	Pf332	antigen 332, DBL-like protein	PF3D7_1149000	4500		KQVSVTEDIVE
NDIKKRRFDGDQENITSSFERTQKSVKYDSD	T	FIKK10.2	serine/threonine protein kinase, FIKK family	PF3D7_1039000	353		DQENITSSFER
HNENKNNININSNLNSNNINMNDKGSSYESL	S		conserved Plasmodium protein, unknown function	PF3D7_1332200	300		NSNLNSNNINM
ISSIEMVSYEMDENKSTNFVNSDTVFAKNDE	S	gammaGCS	gamma-glutamylcysteine synthetase	PF3D7_0918900	237		MDENKSTNFVN
SPSTGSTSGSTTRLPSTGSTIRFPSTGSSRL	S	PfD80	Plasmodium exported protein (PHISTb), unknown function	PF3D7_0401800	279		TTRLPSTGSTI
KLQRDLEAEHVEVEDTTLNRCSCSFRVLVVS	T	BOLA2	BolA-like protein 2	Q9H3K6	26		VEVEDTTLNRC
HKKEHSTHDLPAGRNYSLGNLSTGTTSQGST	Y		Plasmodium exported protein, unknown function	PF3D7_0702500	190		PAGRNYSLGNL
DKSVIEEAVEKQGSVTEEKVQEGVSAIEEIE	T	Pf332	antigen 332, DBL-like protein	PF3D7_1149000	4693		KQGSVTEEKVQ
KAEASKEQSKSTSDSSTSTQQTL________	S	MAHRP2	membrane associated histidine-rich protein	PF3D7_1353200	130		STSDSSTSTQQ
DGRNSSQHSVGSHSVSSQEHKKEHSTHDLPA	S		Plasmodium exported protein, unknown function	PF3D7_0702500	171		GSHSVSSQEHK
RNNTPNLRKGSLGFDSFKKLELGTLNQFDKD	S		Plasmodium exported protein (PHISTc), unknown function	PF3D7_0801000	163		SLGFDSFKKLE
SLGGQPSSSGRSFSGSKYNTSNLASSSTTES	S		Plasmodium exported protein, unknown function	PF3D7_0702500	226		RSFSGSKYNTS
EVDKSVIEEAVEKQGSVTEEKVQEGVSAIEE	S	Pf332	antigen 332, DBL-like protein	PF3D7_1149000	4691		VEKQGSVTEEK
GIQFRMLAQKNDNKKSFGNTLTNILFKDKKK	S		Pfmc-2TM Maurer's cleft two transmembrane protein	PF3D7_1101700;PF3D7_1039700	54;54		NDNKKSFGNTL
NKKSFSNEEINTDDEYNNQEQRRLRNIKYND	Y		conserved Plasmodium protein, unknown function	PF3D7_1138700	1177		NDNKKSFGNTL
NSNQDIEKNVGNRRRSNSNTINDQNENINKN	S		3',5'-cyclic nucleotide phosphodiesterase, putative	PF3D7_1321500;PF3D7_1321500	28;28		GNRRRSNSNTI
GPNPNTHGPPSRRISTSRSSGSSNRSSSGTS	T	ETRAMP10.2	early transcribed membrane protein 10.2	PF3D7_1033200	311		SRRISTSRSSG
TPTKLSTQNTKSNSTSNQLITQLQSEKSSSK	S	MSRP5	MSP7-like protein	PF3D7_1334300	305		KSNSTSNQLIT
HPIVISENHPWIKYYSYNIEKLYDYLRNEEK	S	DDX60	ATP-dependent RNA helicase DDX60, putative	PF3D7_0903400	794		WIKYYSYNIEK
HHPIVISENHPWIKYYSYNIEKLYDYLRNEE	Y	DDX60	ATP-dependent RNA helicase DDX60, putative	PF3D7_0903400	793		PWIKYYSYNIE
LHHPIVISENHPWIKYYSYNIEKLYDYLRNE	Y	DDX60	ATP-dependent RNA helicase DDX60, putative	PF3D7_0903400	792		HPWIKYYSYNI
PIVISENHPWIKYYSYNIEKLYDYLRNEEKK	Y	DDX60	ATP-dependent RNA helicase DDX60, putative	PF3D7_0903400	795		IKYYSYNIEKL
SFNMLNNTEHDPIIISYKKIKKHKNKEINEY	S		conserved Plasmodium protein, unknown function	PF3D7_1138700	1259		DPIIISYKKIK
INCSNSTFSFNMLNNTEHDPIIISYKKIKKH	T		conserved Plasmodium protein, unknown function	PF3D7_1138700	1251		NMLNNTEHDPI
FNMLNNTEHDPIIISYKKIKKHKNKEINEYD	Y		conserved Plasmodium protein, unknown function	PF3D7_1138700	1260		PIIISYKKIKK
KDYDLYFLDRNNQDISDDENIRDEEEKDEAE	S		WD repeat-containing protein, putative	PF3D7_1218900	60		PIIISYKKIKK
GSHSVSSQEHKKEHSTHDLPAGRNYSLGNLS	T		Plasmodium exported protein, unknown function	PF3D7_0702500	181		KKEHSTHDLPA
TGSTSGSTTRLPSTGSTIRFPSTGSSRLEDY	S	PfD80	Plasmodium exported protein (PHISTb), unknown function	PF3D7_0401800	282		KKEHSTHDLPA
ATKEASTSKEATKEASTSKEATKEASTSKGA	S	KAHRP	knob-associated histidine-rich protein	PF3D7_0202000	568		ATKEASTSKEA
RBC proteins
Sequence Window	Phosphosite	Gene Name	Protein Name	Protein ID	Position in Protein		Peptide on membrane
__________MSKSESPKEPEQLRKLFIGGL	S	HNRNPA1	Heterogeneous nuclear ribonucleoprotein A1;Heterogeneous nuclear ribonucleoprotein A1, N-terminally processed	P09651	6		MSKSESPKEPE
________MASELCKTISVARLEKHKNLFLN	T	LRRC28	Leucine-rich repeat-containing protein 28	Q86X40	8		SELCKTISVAR
_____MNGDSRAAVVTSPPPTTAPHKERYFD	T	ADD1	Alpha-adducin	P35611	11		RAAVVTSPPPT
AAVMGQKGGSKGQLPSGSSQFPHGQKGQHYF	S	SEMG2	Semenogelin-2	Q02383	34		KGQLPSGSSQF
ACRLRELREGAECELSRRQYAEQELEQVRMA	S	STIM2	Stromal interaction molecule 2	Q9P246	316		AECELSRRQYA
AGPASNYADPYRQLQYCPSVESPYSKSGPAL	Y	CTNND2	Catenin delta-2	Q9UQB3	508		YRQLQYCPSVE
AIRLVLPGELAKHAVSEGTKAVTKFTSK___	S	HIST1H2BL;HIST1H2BM;HIST1H2BN;HIST1H2BH;HIST3H2BB;HIST2H2BF;HIST2H2BE;HIST1H2BC;HIST1H2BD;H2BFS;HIST1H2BB;HIST1H2BO;HIST1H2BJ;HIST1H2BK;HIST1H2BA	histone H2B;histone H2B variant	PF3D7_1105100;PKNH_0902700;PKNH_1422900;PF3D7_0714000;Q99880;Q99879;Q99877;Q93079;Q8N257;Q5QNW6;Q16778;P62807;P58876;P57053;P33778;P23527;P06899;O60814;Q96A08	105;105;109;109;113;113;113;113;113;113;113;113;113;113;113;113;113;113;114		AKHAVSEGTKA
ARKSDLRVHMRNLHAYSAAELKCRYCSAVFH	Y	CTCFL	Transcriptional repressor CTCFL	Q8NI51	453		RNLHAYSAAEL
ASGQRVVLACSALKKTYRDILTQGKDGVALK	T	IDNK	Probable gluconokinase	Q5T6J7	89		SALKKTYRDIL
ATGKEMPQDLRSPARTPPSEEDSAEAERLKT	T	SGTA	Small glutamine-rich tetratricopeptide repeat-containing protein alpha	O43765	81		RSPARTPPSEE
CGVVMDRSLVQGELVTASKAIIEKEYQPHVI	T	ADD1	Alpha-adducin	P35611	540		QGELVTASKAI
CQWFVKEILQNHKDNSSIRKLLRNLDFYVLP	S	CPO	Carboxypeptidase O	Q8IVL8	133		NHKDNSSIRKL
DDAVGEELGTDIQQRTDIALNNLTYIRKIKN	T	CXorf22	Uncharacterized protein CXorf22	Q6ZTR5	303		DIQQRTDIALN
DINKVADDLLFEGLLTPEGAQIRQELNSRWG	T	SPTA1	Spectrin alpha chain, erythrocytic 1	P02549	1151		FEGLLTPEGAQ
DLISKGEEPRAGKEESGVSVSNSQPTNESHS	S	SLC29A1	Equilibrative nucleoside transporter 1	Q99808	266		AGKEESGVSVS
DLLIDKNLEEAVEKEYMKQLVKLTRLLFNLS	Y	MMS22L	Protein MMS22-like	Q6ZRQ5	849		AVEKEYMKQLV
DMGSPLSTGYHTRSGSEEAVTDPGEREAGAS	S	PIEZO1	Piezo-type mechanosensitive ion channel component 1	Q92508	1621		HTRSGSEEAVT
DSADRSPRPTSAPAITQGQVAEGGVLDASAK	T	EPB41	Protein 4.1	P11171	565		SAPAITQGQVA
DVKPLPSPDTDVPLSSVEIENPETSDQ____	S	GYPA	Glycophorin-A	P02724	139		DVPLSSVEIEN
EAEHVEVEDTTLNRCSCSFRVLVVSAKFEGK	S	BOLA2	BolA-like protein 2	Q9H3K6	32		TLNRCSCSFRV
EDRKPKAEEDEILNRSPRNRKPRRE______	S	CANX	Calnexin	P27824	583		EILNRSPRNRK
EEFTHTCPEDKEIENTYANVAKQKS______	T	CLIC2	Chloride intracellular channel protein 2	O15247	238		KEIENTYANVA
EKGALKRRAGDLLEDSPKRPKEAENPEGEEK	S	HDGF	Hepatoma-derived growth factor	P51858	165		DLLEDSPKRPK
ESILGRIIRVTDEVATYRDWISKQWGLKNRP	T	PAPD5	Non-canonical poly(A) RNA polymerase PAPD5	Q8NDF8	423		TDEVATYRDWI
EYTDVYPEIIERAGYSLEKVFGIQLKEIDKN	S	MAGED2	Melanoma-associated antigen D2	Q9UNF1	327		ERAGYSLEKVF
FAEIIEKNLKSASSKTEVHIRPKSWIEEQAM	T	LAP3	Cytosol aminopeptidase	P28838	230		SASSKTEVHIR
FILTDNISKKEYKLLYSMKESTTKYYFILSP	Y	URGCP	Up-regulator of cell proliferation	Q8TCY9	374		EYKLLYSMKES
FKDKGDSNSSAGWKNSIRHNLSLHSKFIKVH	S	FOXO4;FOXO1	Forkhead box protein O4;Forkhead box protein O1	P98177;Q12778	153;212		AGWKNSIRHNL
FREADAATSFLRAARSGNLDKALDHLRNGVD	S	ANK1	Ankyrin-1	P16157	22		LRAARSGNLDK
GADGRTKKQLAMVMRYGVNGVGKILKKINKA	Y	SERPINE2	Glia-derived nexin	P07093	83		AMVMRYGVNGV
GCSEAGGAGHEEGRASPLRRGYVRVQWYPEG	S	UBE2O	E2/E3 hybrid ubiquitin-protein ligase UBE2O	Q9C0C9	115		EEGRASPLRRG
GDDKTVKQWKMDGPGYGDEEEPLHTILGKTV	Y	DCAF13	DDB1- and CUL4-associated factor 13	Q9NV06	143		MDGPGYGDEEE
GDGGTGKTTFVKRHLTGEFEKKYVATLGVEV;GDGGVGKTTFVKRHLTGEFEKKYIPTLGVEV	T	RAN	GTP-binding nuclear protein RAN/TC4	P62826;PKNH_0915400;PF3D7_1117700	32;31;31		VKRHLTGEFEK
GKENSTIPDQRTPVASTHSISSAATPDRIRF	S	MARK3	MAP/microtubule affinity-regulating kinase 3	P27448	540		RTPVASTHSIS
GPSASTTKTLSFSTKSLPQAVGQGSSSPPGG	S	KIF26B	Kinesin-like protein KIF26B	Q2KJY2	1762		SFSTKSLPQAV
GSPTSPRASLGTGTASPRTSLEVSPNPEPPE	S	BIN2	Bridging integrator 2	Q9UBW5	458		GTGTASPRTSL
GSVHFGLVRLIHGEDSDSEGEEEGRGSSGCS	S	UBE2O	E2/E3 hybrid ubiquitin-protein ligase UBE2O	Q9C0C9	87		IHGEDSDSEGE
GTDIQQRTDIALNNLTYIRKIKNIDTTIIIS	T	CXorf22	Uncharacterized protein CXorf22	Q6ZTR5	311		ALNNLTYIRKI
HDTFDLHGKILKSNLSLVNQNKRYEIKNSVG	S	ZNF613;ZNF432	Zinc finger protein 613;Zinc finger protein 432	Q6PF04;O94892	141;142		LKSNLSLVNQN
HEKFHFLRVYNQLRASLQDLKTVVIAKTPGT	S	NISCH	Nischarin	Q9Y2I1	1004		NQLRASLQDLK
HPGRREDEASWSVDVTQHKRQHPGRRSPWLA	T	TRH	Pro-thyrotropin-releasing hormone;Thyrotropin-releasing hormone	P20396	130		WSVDVTQHKRQ
HSVLSPAYAVTSPKYSPTSPKYSPTSPKYMP;YNVMSPVYSVTSPKYSPTSPKYSPTSPKYSP	S	POLR2A	DNA-directed RNA polymerase II subunit RPB1	PF3D7_0318200;P24928;PKNH_0823500	2264;1861;2165		TSPKYSPTSPK
KEYHFISTEEMTRNISANEFLEFGSYQGNMF	S	MPP1	55 kDa erythrocyte membrane protein	Q00013	344		MTRNISANEFL
KIDASKNEEDEGHSNSSPRHSEAATAQREEW	S	HNRNPD	Heterogeneous nuclear ribonucleoprotein D0	Q14103	82		EGHSNSSPRHS
KMDGPGYGDEEEPLHTILGKTVYTGIDHHWK	T	DCAF13	DDB1- and CUL4-associated factor 13	Q9NV06	152		EEPLHTILGKT
LAADESTGSIAKRLQSIGTENTEENRRFYRQ	S	ALDOA	Fructose-bisphosphate aldolase A	P04075	46		AKRLQSIGTEN
LIAEAKEKLQEEGGGSDEEETGSPSEDGMQS	S	PWP1	Periodic tryptophan protein 1 homolog	Q13610	50		EEGGGSDEEET
LKSASSKTEVHIRPKSWIEEQAMGSFLSVAK	S	LAP3	Cytosol aminopeptidase	P28838	238		HIRPKSWIEEQ
LQTMKEELDFQKNIYSEELRETKRRHETRLV	S	LMNA	Prelamin-A/C;Lamin-A/C	P02545	212		QKNIYSEELRE
LREKSKKYSDVEVPASVTGYSFASDGDSGTC	S	ADD1	Alpha-adducin	P35611	415		VEVPASVTGYS
LSPAYAVTSPKYSPTSPKYSPTSPKYMPTSP;MSPVYSVTSPKYSPTSPKYSPTSPKYSPTSP	S	POLR2A	DNA-directed RNA polymerase II subunit RPB1	PF3D7_0318200;P24928;PKNH_0823500	2267;1864;2168		KYSPTSPKYSP
LTAAKEESGGRSRSGSIVELIAGGGSSCSPV	S	HTT	Huntingtin	P42858	419		RSRSGSIVELI
LTLWINDKLLTSQDVSYDEARNLHNKWLKHQ	S	SPTB	Spectrin beta chain, erythrocytic	P11277	1301		TSQDVSYDEAR
LVQAIKEAKEQHPDMSVTKVVVHQETEIADE	S	EPB41;EPB41L3	Protein 4.1;Band 4.1-like protein 3;Band 4.1-like protein 3, N-terminally processed	P11171;Q9Y2J2	849;1068		QHPDMSVTKVV
LYRMRIFAPNHVVAKSRFWYFVSQLKKMKKS	S	RPL18A	60S ribosomal protein L18a	Q02543	42		HVVAKSRFWYF
NVRKEELGELFAQVPSMGEEGGDADLSIEKR	S	SPTB	Spectrin beta chain, erythrocytic	P11277	1444		FAQVPSMGEEG
PERLDLVYTALKRGLTAYLEVHQQEQEKLQG	T	FAM65A	Protein FAM65A	Q6ZS17	90		LKRGLTAYLEV
PESQARAQFSVAGVHTVPGSPQARHRTVGTN	T	TNS1	Tensin-1	Q9HBL0	1173		VAGVHTVPGSP
PGTQGHLGPEKEEEESDGEPEDSSTS_____	S	DIS3L2	DIS3-like exonuclease 2	Q8IYB7	875		KEEEESDGEPE
QDDATGAGQDSENEVSLVSGHQRGQARITHS	S	ANK1	Ankyrin-1	P16157	1671		SENEVSLVSGH
QHIGNQEENKSKNRNSNVIPYDYNRVPLKHE	S	PTPRC	Receptor-type tyrosine-protein phosphatase C	P08575	973		SKNRNSNVIPY
QLRRRPSLLSEFHPGSDRPQERRTSYEPFHP	S	NCOR1	Nuclear receptor corepressor 1	O75376	79		EFHPGSDRPQE
QQQQQQQLRRRPSLLSEFHPGSDRPQERRTS	S	NCOR1	Nuclear receptor corepressor 1	O75376	73		RPSLLSEFHPG
QWFVKEILQNHKDNSSIRKLLRNLDFYVLPV	S	CPO	Carboxypeptidase O	Q8IVL8	134		HKDNSSIRKLL
RAKSVLKKLRGTADVTHDLQEMKEESRQMMR	T	SLC2A1	Solute carrier family 2, facilitated glucose transporter member 1	P11166	238		GTADVTHDLQE
RGQARITHSPTVSQVTERSQDRLQDWDADGS	T	ANK1	Ankyrin-1	P16157	1693		TVSQVTERSQD
RIFAPNHVVAKSRFWYFVSQLKKMKKSSGEI	Y	RPL18A	60S ribosomal protein L18a	Q02543	46		KSRFWYFVSQL
RKAKDDATLSGKRMQSLSLNK__________	S	PDAP1	28 kDa heat- and acid-stable phosphoprotein	Q13442	176		GKRMQSLSLNK
RKSGAGNIFVKNLDKSIDNKALFDTFSMFGN;RKSGTGNIFVKNLDKSIDNKALFDTFSMFGN	S	PABPC4L;PABPC1;PABPC4	polyadenylate-binding protein, putative	PF3D7_1224300;P0CB38;P11940;Q13310;PKNH_1443600	114;108;109;109;114		KNLDKSIDNKA
RKSLPSLLRNVLTEESVVRESKSFTRSTVDT	S	C5AR1	C5a anaphylatoxin chemotactic receptor 1	P21730	327		VLTEESVVRES
RQNHDTFDLHGKILKSNLSLVNQNKRYEIKN	S	ZNF613;ZNF432	Zinc finger protein 613;Zinc finger protein 432	Q6PF04;O94892	138;139		GKILKSNLSLV
RRLIKKSPSDVKPLPSPDTDVPLSSVEIENP	S	GYPA	Glycophorin-A	P02724	130		VKPLPSPDTDV
SAGWKNSIRHNLSLHSKFIKVHNEATGKSSW	S	FOXO4;FOXO1	Forkhead box protein O4;Forkhead box protein O1	P98177;Q12778	162;221		NLSLHSKFIKV
SDVSLANADLEDSRISMLRMDRPSRQRSISE	S	RIMS2	Regulating synaptic membrane exocytosis protein 2	Q9UQ26	415		EDSRISMLRMD
SGQRVVLACSALKKTYRDILTQGKDGVALKC	Y	IDNK	Probable gluconokinase	Q5T6J7	90		ALKKTYRDILT
SIDAGVFEVKATAGDTHLGGEDFDNRLVNHF;TIDDGIFEVKATAGDTHLGGEDFDNRLVNHF;TIEDGIFEVKATAGDTHLGGEDFDNRLVNFC	T	HSPA1L;HSPA6;HSPA7	heat shock protein 70	P0DMV9;P0DMV8;P34931;P17066;P48741;PF3D7_0818900;PKNH_1312700	226;226;228;228;228;238;238		ATAGDTHLGGE
SLGRHLGGSGSVVPGSPCLDRHVAYGGYSTP	S	TNS1	Tensin-1	Q9HBL0	1314		SVVPGSPCLDR
SNSSAGWKNSIRHNLSLHSKFIKVHNEATGK	S	FOXO4;FOXO1	Forkhead box protein O4;Forkhead box protein O1	P98177;Q12778	159;218		IRHNLSLHSKF
SPANLSRHKAAAYDISEDEED__________	S	PCYT1A	Choline-phosphate cytidylyltransferase A	P49585	362		AAYDISEDEED
SPSPTGKFSMGSRKGSLYNWTPPSTPSFRER	S	FAM65C	Protein FAM65C	Q96MK2	340		GSRKGSLYNWT
SQKFDTLYAILDEKKSELLQRITQEQEKKLS	S	TRIM63	E3 ubiquitin-protein ligase TRIM63	Q969Q1	225		LDEKKSELLQR
SVPEPRPSEWDKRLSTHSPFRTLNINGQIPT	T	EPB41	Protein 4.1	P11171	710		WDKRLSTHSPFR
TAKGLFRAAVPSGASTGIYEALELRDGDKQR;TNLGIFRAAVPSGASTGIYEALELRDNDKSR;TNVGIFRAAVPSGASTGIYEALELRDNDKSR;TSKGLFRAAVPSGASTGIYEALELRDNDKTR	T	ENO1;ENO3;ENO2	enolase	P06733;P13929;P09104;PF3D7_1015900;PKNH_0816200	41;41;41;43;43		PSGASTGIYEA
TGEGPPLVKTQTVTISDNANAVKSEIPTKDV	S	EPB41	Protein 4.1	P11171	740		QTVTISDNANA
VHFGLVRLIHGEDSDSEGEEEGRGSSGCSEA	S	UBE2O	E2/E3 hybrid ubiquitin-protein ligase UBE2O	Q9C0C9	89		GEDSDSEGEEE
VLACSALKKTYRDILTQGKDGVALKCEESGK	T	IDNK	Probable gluconokinase	Q5T6J7	95		YRDILTQGKDG
VLSPAYAVTSPKYSPTSPKYSPTSPKYMPTS;VMSPVYSVTSPKYSPTSPKYSPTSPKYSPTS	T	POLR2A	DNA-directed RNA polymerase II subunit RPB1	PF3D7_0318200;P24928;PKNH_0823500	2266;1863;2167		PKYSPTSPKYS
YADPYRQLQYCPSVESPYSKSGPALPPEGTL	S	CTNND2	Catenin delta-2	Q9UQB3	514		CPSVESPYSKS
YAILDEKKSELLQRITQEQEKKLSFIEALIQ	T	TRIM63	E3 ubiquitin-protein ligase TRIM63	Q969Q1	232		LLQRITQEQEK
YAVTSPKYSPTSPKYSPTSPKYMPTSPKYSP;YSVTSPKYSPTSPKYSPTSPKYSPTSPKYSP	S	POLR2A	DNA-directed RNA polymerase II subunit RPB1	PF3D7_0318200;P24928;PKNH_0823500	2303;1868;2206		TSPKYSPTSPK
YGRLHGRSDESDQQESLHKLLTSGGLNEDFS	S	EIF2B2	Translation initiation factor eIF-2B subunit beta	P49770	108		SDQQESLHKLL
YNAEKPKNAIHTFVQSGSHLAAREKANL___	S	CAT	Catalase	P04040	515		HTFVQSGSHLA
YVFHIRVRTATGYSGYSQKFEFETGDETSDM	Y	EPHA6	Ephrin type-A receptor 6	Q9UF33	526		TGYSGYSQKFE
