## Supplementary Table 10. Half maximal inhibitory concentration (IC50) of the PKIS compounds identified as inhibitors of FIKK8 recombinant kinase domain for "Evolution and inhibition of the FIKK effector kinase family in *P. falciparum*"

### Sheet: Sheet1
Supplementary Table 10. Half maximal inhibitory concentration (IC50) of the PKIS compounds identified as inhibitors of FIKK8 recombinant kinase domain.
Kinase activity was measured with the ADP-GloTM assay in presence of increasing concentration of inhibitors. IC50s were determined using a four-parameter dose-response model with the software Prism. The experiment was performed in biological duplicate.
Compounds	IC50 FIKK8 (nM)
GW779439X	12±0.7
SB-229482	24±1.7
GSK2181306A	31±1.6
GSK2177277A	48±4.4
GSK2188764A	60±9.8
GSK1558669A	89±37
SB-226605	98±6.6
SB-675259-M	168±21
SB-226879	176±20
SB-739245-AC	238±28
GSK2197149A	315±52
GW780056X	332±88
