## Supplementary Table 11. Material used for the generation of FIKK_TurboID parasite lines for "Evolution and inhibition of the FIKK effector kinase family in *P. falciparum*"

### Sheet: Sheet1
Supplementary Table 10. Material used for generation of FIKK::TurboID parasite lines
FIKK4.1
gRNA_4.1_310_For	ATTGGGAATTATGTAAGCATCCC
gRNA_4.1_310_Rev	AAACGGGATGCTTACATAATTCC
FIKK4.1_repair_template	ctcgagGGTATGGAATAATAACTATATATGGGAAAAGGCAGATTCATTTAATGATAGAAAGTTTAGGAATTTTGTAAAATGTGGAATGGATCTTTATAATTATGAATTAACATATAACTGGCCGGATGATCTCAAGGATATAATAAACgtaaaaaggaaaatgaaaaaatgaataaataaaaaaaaaaataagtgaataaaaaaatataatgcttcatatattatacacaaacatatatatatgtatatatatatatatattttttttttttttttttttttttttttgtagCAATTATTACCCTTGGAAAATCGTGCGCAATTAAGCCTGAAGGAATTATGTAAGCATCCCTGGTGGAGTAATAAGCTAGCAaaagacaatactgtgcctctgaagct…
4.1_TurboID_Purple	GAAAGAAAATCGTTCTATTTCAATGTATCAAATGC
4.1_TurboID_Red	gcaccttgtctgctcccagctttcgcagcgc
4.1_TurboID_Light Blue	gcgctgcgaaagctgggagcagacaaggtgc
4.1_TurboID_Dark Blue	ccgttatatataattaactatgtataagacagac
FIKK4.2
gRNA_4.2_235_For	ATTGTGAATTAACTGAACATCCA
gRNA_4.2_235_Rev	AAACTGGATGTTCAGTTAATTCA
FIKK4.2_repair_template	CTCGAGCCACCAAATGATAGAACATTTAATAATTTCTTAAAATATAATTTAAATATAAATGTATTTCAGTTAGCCAAACAATGGCCAAAAGGTCTCAAAGATATAATTAACgtaagatatataagaaaaaaaaaaaaaaaaaaaaaaaaataataataataataatgatgttttatatagtatgtgcatagtgaatgttttttttttatattttaatacatgaaatgatatatatatatatatatatattttctctttatagAAATTATTAAGCCTAGAAAGTAGAATGAAGACAGACTTAAATGAATTAACTGAACATCCATGGTGGATAAACGAGGACAAGCTAGCAaaagacaatactgtgcctctgaagctgatcgctctcctggctaatggcga…
4.2_TurboID_Purple	GATGTACATTGTGTAGATAAATATATGCTTGG
4.2_TurboID_Red	gcaccttgtctgctcccagctttcgcagcgc
4.2_TurboID_Light Blue	gcgctgcgaaagctgggagcagacaaggtgc
4.2_TurboID_Dark Blue	gaataaaatataataaaataaataagtaggaaaaacaac
