## Supplementary Table 12. Recodonised sequences used for FIKK kinase domains expression in E. coli for "Evolution and inhibition of the FIKK effector kinase family in *P. falciparum*"

### Sheet: Sheet1
Supplementary Table 9. Recodonised sequences used for FIKK kinase domains expression in E. coli
P. falciparum
FIKK1	ATGAATAAGGAGAAAGATTCAAAGATTATCTACACCTGGGACTTGGGACGCGAGTCTTTAGGAAAACTTTTGGACAGCTCCAAAAACTTCAGTATAAACGGAGTTAAATATGACGACTGGGAAACCACACCCATTCCTACCTGTGGCGCTTCACGTGTAATGGAAAAATGTCAAAAAATGTACAAAGTTGTCATAAAACCTAAGGAGAAGGATGATAAGGTTGACAATAAGATAAAGATGGGTAATTGCAACGATTGCGACAAGATCAAAGGGAAGGACAACAACGAGGAAGAGGGGGATGAAATTAAGCTTTTTATGAAAAAGGTACCCATCGACGTTTGGGTAAAACAATATGATTTAATGAAGGAGTACGACGGAGAGTATCTTAGCGTGGGGGAA…
FIKK3	CTGAAGGAGCGGGACAATAGCAAGCCGATCTTCAACTGGCACCTGGGCAAGATCAGCGTGCTGAAGATGCTGGACAACGCCGAGAACTTCAGCATCGGCGGCGTGAAGTACAAGGACTGGGACCTGATCCCGATCCTGCCGCCGAACAACAACAAGAACGACAAGAAGGTCCACAAGATGTTCAAGGCTAGCATCAGCGCCCGCTACGGCCTGAAGAACAAGACCATGAAGTTCTTCATCAAGAAGATCCCGATGGACACCTGGGTGAAGCAGTACAACCTGATGACCGAGTACGACGGCGAGTACCTGCTGGCCGGCGAGAACGCCGTGATGGAGGCCATGGCCCTGGCCTTCCTGAACGAGTACCACCCGAACATCGCCCCGAAGTTCTACAAGCTG…
FIKK4.1	TATAATTCTGACAAGGACGCTAAGGTCTTATATAATTGGAAGTTAGGCAAATCGATCCTTGGCAAAATGATTAACTCAACCGAGGATTTCTCGATTAATGGTATATCATATAAAGACTGGACTCTTAACACGATTCCCGACATAGGCTACAGCCAAAACAACCGTCGTAGTCAGGAGGTGTTCAAAACAGAGGTCAAATCTAAAGACGAAAATACGGAAAGTGTTAAGCTTTTCATTAAGAAAGTGCCAGCGTCAATATGGGTGAGACAATACATTATCCTTAATGAACATAAGGGCGAATACTCCTTGGGTGAGGAAAACTTTGTAATGGAAGCGATAAGCTTGGCCTTCTTGAACAAGTATTACCCGGGTATTGCGCCTAAGTTTTACGGAATATTA…
FIKK4.2	GTTTATTCCTGGGAATTAGGAAAAGAGGCTTTAACCAAGCTGCTTGGGTGCAGTAATAAATTAAGTGTGAACAATGTAAAGTATAGCGACTGGAAATTTAAGTCAATCCCAACGGTAGGATTTAGTAAAGATGGGGACCGGCTGCAGGAGATGTACAAGGCGTCGGTCTGCAGCTACACAGAAGAATGCCAAGGGGAAGTATACCTTTTTGTTAAGAAGATCCCGATAGAGGTTTGGATACGTCAATACAATTTGATGAATGACAACGACGGAGAGTATTTACTGGACGGGGAAAACTTCATAATGGAGGCAGTCGCATGCGCCTACCTGTCGGAGCATTACCCTGGGCTTACACCCAAATTGTATAAAGTCCTTTACGAGCCGGAATGTGCTAATTGT…
FIKK5	TTAGAGGAGGAGATTAAAGACAAAACAATATACACATGGGCGTTAGGAAAAGATGCGTTAAGTGACAAGCTTTACTCCTCGTCGAACTATTCTCTTAACGGGATTCAATATAATTATTGGAGACTTTCTGCTATACCAACCATAAATTACAGCGTCAGAACGTCCCGTGTTCAGAAAATGTTTAAGACAATTATCGATCCAAAAAAGGAGAACGCTAAAGACCAGGTAAAGGCGTTCATTAAGAAAATACCAGTTGACATATGGGTTAAGCAGTTCCATAGCATGAATGAATATGATGGGGAATTTCTGGTGGGCGGTGAGAATTTTGTCATGGAGGCGGTAACTTCCGCTTTCCTGACGAAATACCACCCAGGAATCACTGCTAAACTGTACGCGCTG…
FIKK7.1	GGTGAAGAAAAATATGATAATAGCAACAAAGAACAGAACATGATCTATAACTGGAAAATCGGCAAAGAATGCTTTATGAAAAAACTGGATAGCGTGCACAACTTTGAAATGAATGGCGTGAACTATTACGACTTCAACCTGATTAGCATTCCGACCATTGGTTATAGCAAAAGCAGCAAACGTCTGCAGCTGATGTATAAAACCGATGTGATTTATGGCGAGAACGAAAACGATAAAAACAACCTGAAGAAAAAAAAACTGTTTCTGAAAAAAGTTCCGGCAAACCTGTGGATCGAACAGTATAAACTGATGAAAGAATATGACGGCGAGTATGTGTATAGCGGTGAAAATTATGTGATGGAATTTCTGGTTCTGAGCTTCCTGGATACCTATCATCCG…
FIKK8	ATGGACAAACAAATGCGTCCGAAATGTATCTTTAACTGGAAAATCGCCAAAAAAAGCCTGATGAAAATGCTGCATAGCGCACACAACTTTTATTTCAACGGTGTGAAATACAGCGATTGGAAATTTACCTGTATTCCGACCCTGGGTTTTAGCAAAAGCAGCAATCGTGTTCAGCAGATGTATCGTGCATTTGTTGTTCCGAAAGATAGCAACGTGAAAAAAGAGGTGAAACTGTTCATCAAAAAAATCCCGATCTATATCTGGGTGAAACAGTTTAACCTGATGAACGAATATGATGGCGAATATGTTACCGATGGCGAAAACTTTGTTATGGAAGCAACCGCACTGGCATTTCTGAATGAATATCATCCGGGTATTACCCCGAAACTGTATAAAATC…
FIKK9.1	TTAGAGAATGTGAACAATCCGCCGAAGGTCATTTACAACTGGAAGCTGGGTAAGGACTCGCTGCTTAAGATGCTGTGTATGAGTAAAGATTATAGTATAAATGGGGTAAATTACGAAAATTGGAAGCTTAGTCCTATTGATTTTGGTGATATGGACGATATTTCTAAAAAGAAAAAAAAGAACATGTACAAAAGTATCATCTGCTCGCCCAAGGGAAATAGTATCAACAACACCAAAGTTTTTATTAAGAAAATTAATATTAAGGACTGGCTGAAACTGTTCAATTGCATGGAAAAGTACGATGGAGAATATATGTACACAAAGGACAACTTTGTCATGGAAGCGGTAGCACTTTCATTTCTGGAGGAGTATCACAAAGGCATCACACCCAAGCTTCAT…
FIKK9.2	AAAAAGGACGGATCGAACAAGAACAAGAAATTGTTTAACTGGGAATTATGCAAATATCATATATCTAATCGCTTGGGAAAGGCTAAGGAATACTCAATTGGTGGTGTTAATTACGAGAAGTGGGATTTGTATTCTATTAAGAACGAGAACTACAACGAATCCGGAGGGAGAAATCACGAAATGTTCTCTACTGTTATCAGCAGTAAATCTGGTTTCCGCAAGAAGAAGGTGAAACTGTTCATAAAGAAAGTACCACTGAATAGTTGGATTGAATTGTATAATAAAATGGACATCTACCACGGTGAATTCCTTGACGGGGCCGAAAACTTTGTCATGGAAGCTATGGTCTCGTTATTCCTGAATAAATATCATCCCGGTATTACGCCCAAATTCTACAAT…
FIKK9.3	TTAGAACAGGAGATCAAGAATAAATGTATCTTCAACTGGGACATTGGGAAAGAAACACTTCTGAAGATGTTCGATATGAGCGAAAACTTCGAAATTAATGACGTCAATTATGAAAGCTGGATTTTACACAAGGTGCCGACGAAGAATTATAGCGAACGCTCAGGCCGCGTGCAAGAAATGTTTAAAGTAGTGATTAATAGTAAGGACGGGAGTGGTAATGATATCCGGTTATTTGTGAAAAAGATCCCGATCAAGGTATGGGTTAAACAGTATAACCTGATGAAGAAGTACAATGGAGAATACGTGTTCGGCTCCGAGAATTTTATAATGGAGGCAATGGCGTTATCGTTTTTAACTGAATACTATCCTGGCATAGCTCCGAAGCTTTACAAAGTTTTA…
FIKK9.4	TTAGAAAAACGCCTGAACTCGGAGAACAAGATTATATACAACTGGGAATTAGGCAACAAGACCGTCAATGAGTTTCTTGGGCATGCCGACAACTTTGAAATGAACGGCGTAAACTATTACGACTGGAAGTTGACAACAATTCCTACCAAGGGCTATAACACAGAAAGAGGGCGCGGTCATGAAATGTTTAAAGCCGTTATCCCGTCGAACGGCGGAGATAAGAAGGACGATATCACTTTGTTTATCAAGAAGATCCCTATTAACCTGTGGATCAAACAATACGACCTGATGAATATGTTATACGGCGAATACTTAATGGGTGGTGAGAATTTCGTGATGGAAGTTATGGTATACGCTTTCTTGACTAAGTATTACCCCGGAATTTCGCCTAAACTTTAT…
FIKK9.5	TTAGAAGAATTTTCCCCCAACAACAATCCAATATATAATTGGAAACTGGGGATTAGATGTTTAAATAAATACCTGGACCTGTCAAAGCGGTTTGAGATAAAAGGTGTTAACTATGACGAGTGGAATTTGACCTACCTTCCGCTGAATTCCTTTTGTAACAAGAAGGAACGGATTCATAAAATATTTGAGACGCGTATAAGTTATAATAATGTTAATAAAAAGTCAGAACTGAAATTGTTCATCAAGAAAATTCCTATTGATATCTGGCTGAAACAATTTGAAATGATGCAGATGTATAATGGGGAATTCATAGAGAACGGGGAGAATTTCGTAATGGAAGCGATCGTACTGTCCTTTTTGAACGAATACTATCCAAACATTTGTCCCAAGTTCTATCGT…
FIKK10.1	AATATCAATAATTTGAACAGCAAATATATATACAATTGGAATCTTGGTAAGAAGAGTTTGTGCAACATGTTGGAGAACTCAGATAACTATTACATTAACGGTGTCAAGTATTCGGATTGGAAACTGACATCTATACCTACCCACGGCTATAACAAAGAGGGAGGTCGTGTGCAAGAAATGTTTAAGACTTTCGTAAGTTCTAAAGAAGGAGACGGGTCGGACCGCGTGGGCTTGTTCATCAAGAAGATACCGGTCGATATCTGGGTAAAGCAATTCGAGTTGATGAATGCGTATAATGGCGAATACGTGTTGTGCGGAGAAAATTATGTCATGGAGGCGACTACACTTGCATTCTTAAACGAATACTATCCCGGTATAACACCGAAATTGTACAAGATC…
FIKK10.2	AAAGAAAAAAATAACAAGAAGAAAAATGTGTACAACTGGGAGAGCGGGAAGAAGGCGCTGGGCAAACTCCTGTCGAATAGCGACAAGCTGTCTGTAAATAATATAAAATACTCCGAGTGGAATTTAGAGCGCATCCCTACCCTGGGCTTTTGCAAAGAGGACGATCGGGTGCAGGAGATGTTCAAGGCGTCGATCATGGGCAACAACGACGACTCCACCAAGGAGGTGAAGTTCTTCATCAAGAAGATCCCCATCGACATCTGGCTGAAGCAATACAAGCTCATGAACGAGTACGACGGAGAGTACCTGCTGGACGGGGAGAACTTCGTGATGGAGGCGGTGGCCAGTGCATACTTGTCGGAGCACTACCCTGGCTTGATCCCTAAGCTGTACAAAGTG…
FIKK11	TTAAAAGACAATATCCATAGTAAGAACATCTACAACTGGATTGAGGGCTACAAATCACTTGTCAAAATGTTCGGTTTATCGAATAACTTTTCCATCAACGGCGTTAAGTACAGCGATTGGAAGCTGATCCCGATCAGCTTCATCGAGTACAACAAGAAGAAGTTCCGCGTGCAGGAGATGTTCAAGACCGTGATCACCAGCAAGAACGACGACAACAAGAACAACATCAGCCTGTTCATCAAGAAGATCCCGGTGGACATCTGGCTGAAGCAGTTCGAGATGATGGAGCTGTACAACGGCGAGTACCTGGTGAACGCCGAGAACTACGTGATGGAGGCCAGCATCCTGGCCTTCCTGAACGAGTACTACCAAGGATTTATCGCTCCGAAGCTGTACAAG…
FIKK12	CTGAAGGAGGACGAGTCCAAGGAGAACTACATCTACAACTGGAACCTGGGGAAGGAAAGCCTGGTCAAGTTTCTGGGGTTCAGCGACTACTTCAAGATCAACGGCGTCAAGTACAGCGACTTTGAGCTTACTTCTATACCCATTATCGGCGAAAATAAGAGCAAAGGCAGAGTTCAGGAGATGTTTAAAACCGTGATTCCTAGCAATGACGGAGACCCCGCCAAAGAGGTCAAGCTGTTCATCAAGCGTATCCCTGTGGAGTGGTGGATAAAGCAATTTAACTTAATGGAGAAATATGATGGAGAGTACTTAGTAAAGGCGGAAAACTATGTAATGGAAGGAGTTGCCTTAAGTTTCTTGAGTGAGCATCATCCGGGGATCGCTCCGAAATTGCTGAAG…
FIKK13	AAAGATGAAAACGTAAATATGAAGAGCTATGTATATAATTGGGAATTGGGGCAGAAGTCTTTAATCAAAATGCTTGACTACGCGGACAATTTCTATTTCAACGGGGTGAAGTATTCTGATTGGAAACTGACGTCAATGAGACGGTTCAACCTTAACAACAACGTACTGAAGGACCACAAGACCTACAAGTCCATCATCAACAGCAAGAAGGGGAACGACATGAAGAAGGTGAAGCTGTTCATCAAGAAGATACCGATCGACATCTGGGTCGAGCAATTCAACCTCATGAAGAAGTACGAGGGGGAGTACCTGATCGACAAGGAGAACTACGTGATGGAGGCGGTCAGCCTGGCCTTCTTAAACGAGTACTACCCGGGCATCACGCCGAAGTTCTACAAG…
P. gaboni
FIKK1	ATAAATGAGGAGCATGACTCGAAAAACATCTATAACTGGGCCCTTGGCCGGAAGAGTCTGGAGAAATTGCTGGGGTGCTCAAAAAACTTTTCGATCAATGGCGTTAAGTATGAGAACTGGGATATCATACAGATTCCTACATGCGGCGCGTCGCGTATTAAGGAAAAATGCCAAAACATTTATAAGGTCGTCATCAAGAGTAAAGAACGGGATGACATTGTGGGAAATAACAAGAAGATGGGCAACTGCAATAATTTCGATAATATTAAGGGCAAAGACAATGAGGAGGAGGATGAGATTAAGTTATTTATGAAGAAAGTCCCCATTGACATATGGGTTAAACAATATGACTTAATGCGGAAATATGACGGCGAATACTTGTCGGTGGGGGAAAATTTC…
FIKK9.1	TTAGAGAATGTCAATAAGCCGAATAAGGTAATCTATAACTGGAAATTGGGGAAGGAATCTTTGCTTAAGATGCTTGGGATGTCAAAAGACTTTTCAATTAACGGCGTAAAATACGAGAAGTGGAAATTGCTGCCTATTTACTTCGGCGACATGGATAAGATAAACAAGCAAAAGAAGAAAAACATATTTAAAAGTCGTATTTGCAGCCCTTCAGGTAAGTCAACTAACAACACTAAGGTGTTTATTAAAAAAATAAACATAATGGGTTGGTTGAAACAATTTGACTGCATGGACAAATATGATGGTGAGTATATGTACACTAAAGATAATTTTGTTATGGAGGCAGTCGCGCTGTCTTTCTTAGAGGAGTATCATAAGGGAATCACGCCAAAACTTCAT…
FIKK13	AAAGATAAGAACGTGAATATTAAAAGCTATATCTATAACTGGGAGTTAGGCCAGAAAAGTCTTATCAAGATGCTTGACTATGCAGATAACTTTTACTTCAACGGAGTGAAGTATTCTGACTGGAAGTTGACATCCATGAGACGTTTCAACTTAAATAATAATGTCCTTAAGGACCATAAAACCTATAAGACTATAATAAACTCGAAGAAGAAGCAGGACGACAAAAAGAAGGTTAAATTGTTTATTAAAAAGATTCCGATCGACATTTGGGTCGAACAATTCAATCTGATGAAAGAGTACGAAGGGGAATATTTAATTGATAAAGAGAATTATGTGATGGAGGCAGTAAGTCTGGCCTTCTTAAATGAGTACTACCCTGGTATAACACCTAAATTTTAC…
