## Supplementary Table 15. Flow cytometry data for EC50s determination of FIKK inhibitors in P. falciparum and P. knowlesi for "Evolution and inhibition of the FIKK effector kinase family in *P. falciparum*"

### Sheet: Sheet1
Supplementary Table 15. Flow cytometry data for EC50s determination of FIKK inhibitors in P. falciparum and P. knowlesi
GW779439X concentration (µM)	parasitemia 1st replicate	parasitemia 2nd replicate	parasitemia 3rd replicate
10	0.89	0.87	0.84
5	0.93	0.94	0.91
2.5	0.82	0.88	0.92
1.25	0.78	0.83	0.91
0.625	0.6	0.63	0.63		GW779439X on P. falciparum
0.3125	2.72	2.64	1.71
0.15625	3.57	3.58	3.66
0.078125	3.8	3.96	4.09
0.0390625	3.99	3.93	4.08
0.0195312	4	4.04	4.24
GW779439X concentration (µM)	parasitemia 1st replicate	parasitemia 2nd replicate	parasitemia 3rd replicate
10	0.33	0.32	0.37
5	0.36	0.34	0.37
2.5	0.34	0.35	0.38
1.25	0.38	0.36	0.31
0.625	0.41	0.38	0.4		GW779439X on P. knowlesi
0.3125	0.62	0.62	0.61
0.15625	0.86	0.97	0.86
0.078125	1.6	1.56	1.4
0.0390625	2.78	2.7	2.65
0.0195312	3.78	3.68	3.69
GSK2177277A concentration (µM)	parasitemia 1st replicate	parasitemia 2nd replicate	parasitemia 3rd replicate
10	1	0.96	0.96
5	0.85	0.92	0.91
2.5	0.8	0.83	0.82
1.25	0.85	0.82	0.79
0.625	1.92	1.67	1.77		GSK2177277A on P. falciparum
0.3125	3.63	3.38	3.38
0.15625	4.76	4.64	4.71
0.078125	4.76	4.82	4.79
0.0390625	4.62	4.92	4.88
0.0195312	4.56	4.97	4.78
GSK2177277A concentration (µM)	parasitemia 1st replicate	parasitemia 2nd replicate	parasitemia 3rd replicate
10	0.5	0.46	0.47
5	0.48	0.48	0.5
2.5	0.47	0.5	0.52
1.25	0.49	0.5	0.52
0.625	0.66	0.62	0.66		GSK2177277A on P. knowlesi
0.3125	1.27	1.19	1.32
0.15625	2.23	2.22	2.4
0.078125	3.28	3.04	3.53
0.0390625	3.62	3.72	3.9
0.0195312	4.22	4.35	4.41
GSK2181306A concentration (µM)	parasitemia 1st replicate	parasitemia 2nd replicate	parasitemia 3rd replicate
10	0.63	0.72	0.69
5	0.53	0.6	0.63
2.5	0.41	0.43	0.43
1.25	0.37	0.39	0.38
0.625	0.52	0.46	0.46		GSK2181306A on P. falciparum
0.3125	0.94	0.71	0.68
0.15625	2.9	2.5	2.35
0.078125	4.12	40.3	4.07
0.0390625	4.31	4.42	4.46
0.0195312	4.31	4.27	4.58
GSK2181306A concentration (µM)	parasitemia 1st replicate	parasitemia 2nd replicate	parasitemia 3rd replicate
10	0.59	0.58	0.57
5	0.62	0.74	0.74
2.5	1.05	10.3	1
1.25	1.78	1.61	1.63
0.625	2.78	2.72	2.76		GSK2181306A on P. knowlesi
0.3125	3.8	3.53	3.55
0.15625	4.13	4.11	3.98
0.078125	3.93	4.27	4.06
0.0390625	4.1	4.08	3.85
0.0195312	4.2	4.35	4.16
