## Supplementary Table 16. Flow cytometry data for ATP-depletion optimisation experiment for "Evolution and inhibition of the FIKK effector kinase family in *P. falciparum*"

### Sheet: Sheet1
Supplementary Table 16. Flow cytometry data for ATP-depletion optimisation experiment
	Dilution 3			Dilution 3.53			Dilution 4.15			Dilution 4.88			Dilution 5.75			Dilution 6.76			Dilution 7.96			Dilution 9.36			Dilution 11.01			Dilution 12.96			Dilution 15.27			Dilution 17.96
2 hours post-invasion	9.27	8.64	9.04	9.67	9.14	9.45	8.62	8.28	8.55	8.8	8.6	8.89	9.79	9.89	10	11	10.9	11.1	10.8	10.7	10.6	10.5	10.7	10.4	12.5	12.7	12.5	11.6	11.7	11.4	12.2	12.1	12.1	12.1	12	12.1
24 hours post-invasion	6.94	6.9	7.17	7.08	7.09	7.27	6.45	6.3	6.46	6.63	6.43	5.83	7.87	7.29	7.05	8.89	8.83	8.39	1.1	9.41	9.04	11	10.6	10.4	13.7	13.4	13.3	13	12.2	12.4	14	13.4	13.6	14.2	13.6	14
48 hours post-invasion	5.2	5.29	5.4	5.64	5.64	5.62	5.18	5.38	5.41	5.61	5.89	6.04	6.81	7.12	7	8.56	8.64	8.65	9	9.28	9.26	10.1	10.3	10.2	13.4	13.7	13.5	11.9	12.4	12.8	13.3	13.6	14	13.5	12.8	13.5
